# Fatal consequences of feline coronavirus infection are associated with virus persistence and a distinct adaptive immune repertoire

**DOI:** 10.1101/2025.10.02.679983

**Authors:** Thomas K. Hiron, Sara Falcone, The MASCOT Consortium, Anja Kipar, Melanie J. Hezzell, Chris A. O’Callaghan, Emi N. Barker, Lucy J. Davison

## Abstract

The pathogenesis of feline infectious peritonitis (FIP), arising in a minority of cats infected with feline coronavirus (FCoV), is complex and incompletely understood. Without extended use of direct-acting antivirals FIP is invariably fatal, but there is potential for the emergence of anti-viral resistance. To understand host and viral factors associated with FIP, multiple tissues from cats with and without FIP were subjected to RNA sequencing (RNA-seq), and targeted sequencing of the T cell receptor (TCR) repertoire was conducted for mesenteric lymph nodes in a larger cohort. Samples from cats with FIP demonstrated higher expression of genes involved in type I interferon and proinflammatory cytokine signalling, as well as the adaptive immune response, and expression of these genes was highly correlated with FCoV abundance. Analysis of FCoV genomic variation across tissues revealed dynamic within-host evolution of FCoV, and identified distinct mutations associated with systemic virus spread both within and among cats. Assembly of TCR and B-cell receptor (BCR) sequences identified changes in the immune repertoire associated with FIP, highlighting the polyclonality and ineffectiveness of the immune response to FCoV in cats with FIP, and revealing the presence of potentially protective TCR clonotypes in cats without FIP. Together, these results represent the first analysis of immune repertoire in any feline infectious disease and demonstrate naturally occurring within-host evolution of FCoV. These novel insights into a life-threatening systemic coronaviral disease have the potential to transform therapeutic approaches in FIP.
