## Supplementary Table S1 for "Fatal consequences of feline coronavirus infection are associated with virus persistence and a distinct adaptive immune repertoire"

### Sheet: Sheet1
Supplementary Table S1 - Clinical information for cats included in the RNA-seq experiment.
NP - not performed, NHA - no histological abnormality , NE - not histologically examined, NI - not included in the study
* M/F - male/female, N/E - neutered/entire
Group	Cat	Age (months)	Breed	Sex*	Clinical signs	Diagnosis	Liver			Lung			MLN
							Histological changes	FCoV RT-PCR (Ct)	IHC	Histological changes	FCoV CT	FCoV IHC	Histological changes	FCoV CT	FCoV IHC
Control	54	96	DSH	MN	Presenting signs: inappetance, weight loss, dyspnoea, lethargy. Investigations revealed: moderate volume pleural effusion (chylous), mild hepatomegaly and renomegaly, cardiomyopathy (infiltrative lesion suspected).	Chemodectoma with secondary myocardial fibrosis and focal chronic bacterial pleuritis	Mild centrilobular hepatocellular vacuolation (consistent with lipidosis)	Not detected	Negative	Focal chronic necrosuppurative pleuritis with intralesional bacteria.	Not detected	Negative	NHA	37.3	Negative
Control	69	126	DSH	MN	Presenting signs: anorexia, weight loss, diarrhoea weak. Investigations revealed: bicavitatory effusion with hyperechoic liver and kidneys, abdominal lymphadenopathy (enlarged, rounded, nodular appearance).	Multicentric lymphoma	Diffuse microvesicular hepatocellular vacuolation (consistent with lipidosis) and centrilobular hepatocellular bile pigment accumulation; slight lymphocyte dominated portal infiltration	Not detected	Negative	Mild focal mononuclear interstitial infiltration	Not detected	Negative	Focal lymphadenitis; neoplastic infiltrates (lymphoma) in adjacent tissue	Not detected	Negative
Control	135	120	DSH	FN	Presenting signs: chronic respiratory tract signs (nasal discharge, sneezing, wheezing, episodic dyspnoea), with recent progression (epistaxis). Inappetence with weight loss, progressing to anorexia. Investigations revealed: infiltrative mass lesions within the nasal cavities, larynx, and lungs.	Multicentric round cell tumour (lymphoblastic or histiocytic); nasal cavity (suspected primary site), lung, kidney	Mild hepatocellular vacuolation (conistent with lipidosis) and bile accumulation	Not detected	Negative	Round cell tumour	Not detected	Negative	Mild sinus histiocytosis and mild haemosiderosis	Not detected	Negative
Control	136	156	DSH	FN	Presenting signs: chronic vomiting with acute progression. Investigations revealed: small volume of free fluid within the abdomen, nodular lesions within the liver and pancreas, focal area of loss of intestinal wall layering.	Marked focal transmural necrotising and neutrophilic inflammation of the small intestine, with intralesional bacterial colonies; stretching into the adhacent mesentery (FCoV IHC: negative)	Mild centrilobular hepatocellular bile pigment accumulation, slight mixed cellular portal infiltration	Not detected	NP	NHA	Not detected	NP	NHA	Not detected	NP
Control	164	194	DSH	MN	Presenting signs: gradual weight loss. Investigations revealed: multiple pulmonary nodules, large liver mass with multiple additional liver nodules, and splenic nodules. Small amount of free abdominal fluid.	Metastatic haemangiosarcoma (liver, spleen, lung)	Periportal microvesicular hepatocellular vacuolation (consistent with lipidosis) and centrilobular hepatocellular bile pigment accumulation	NP	NP	NHA	NP	NP	NE	NP	NP
Control	174	8	DSH	ME	Presenting signs: disorientated, head pressing, blindness, hyperaesthesia and generalised tremors. Investigations revealed: liver dysfunction.	Portosystemic shunt (PSS)	Hepatocellular and vascular changes consistent with PSS	NP	NP	NHA	NP	NP	NHA	NP	NP
Control	188	156	DSH	FN	Presenting signs: weight loss and profound haematuria. Investigations revealed: hyperglycaemia, glycosuria, pancreatitis, haematuria.	Diabetes mellitus, pancreatitis	NHA	NP	NP	Mild focal acute alveolar haemorrhage	NP	NP	NHA	NP	NP
FIP	37	<4	DSH	Unknown	Presenting signs: dyspnoea, pleural effusion. [2 littermates had also been euthanased as a consequence of FIP, subsequently confirmed by histopathology]. Investigations revealed: FIP [post mortem examination: severe fibrinous and pyogranulomatous pleuritis (lung, diaphragm, parietal pleura); FCoV IHC: positive macrophages in granulomatous infiltrates]	FIP	NE	31.7	NP	NI	NI	NI	NE	26.1	NP
FIP	68	9	DSH	FE	Presenting signs: distended abdomen, off colour, jaundice Investigations revealed: abdominal effusion (protein content and cytological findings suggestive of FIP); FIP [post mortem examination: fibrinous and granulomatous peritonitis, granulomatous lymphadenitis (MLN); FCoV IHC: positive macrophages in granulomatous infiltrates]	FIP	Multifocal granulomatous infiltrates in parenchyma and serosa	33.1	Numerous positive macrophages in granulomatous infiltrates.	NHA	36.9	Negative	Multifocal granulomatous infiltrates in parenchyma and in surrounding adipose tissue	31.3	Numerous positive macrophages in granulomatous infiltrates
FIP	86	36	DSH	M	Presenting signs: weight loss, lethargy, inappetence. Respiratory tract signs (sneezing, nasal discharge) progressing to dyspnoea. Investigations revealed: pleural effusion (protein content and cytological findings suggestive of FIP), moderate anaemia, and marked neutrophilia; FIP [post mortem examination: fibrinous peritonitis and pleuritis, granulomatous lymphadenitis (MLN); FCoV IHC: positive …	FIP	Acute perihepatitis with fibrin layer and activated mesothelial cells; several focal granulomatous infiltrates in parenchyma	39.7	Numerous positive macrophages in granulomatous infiltrates.	Multifocal patchy pleuritis with activation of mesothelial cells and infiltrating macrophages; small focal parenchymal granulomatous infiltrates (phlebitis)	36.5	Numerous positive macrophages in granulomatous infiltrates.	Severe multifocal to coalescing granulomatous lesions, extending through capsule into adjacent adipose tissue	34.9	Numerous positive macrophages in granulomatous infiltrates
FIP	96	24	DSH	MN	Presenting signs: lethargy, inappetance, pyrexia. Progressing to jaundice and abdominal distention. Investigations revealed: abdominal lymphadenopathy and effusion (protein content and cytological findings suggestive of FIP). FIP confirmed [post mortem examination: fibrinous and pyogranulomatous serositis (spleen, omentum); FCoV IHC: numerous positive macrophages in perisplenitis]	FIP	NHA	Not detected	Negative	NI	NI	NI	NHA	Not detected	Negative
FIP	120	21	DSH	MN	Investigations revealed: blood analysis changes and abdominal fluid suggestive of FIP; FIP [post mortem examination: fibrinous and granulomatous peritonitis (liver, spleen, omentum),enlarged MLN; FCoV IHC: positive macrophages in granulomatous infiltrates]	FIP	Focal fibrin deposition and mild granulomatous infiltrates on capsule.	27.8	A few weakly positive macrophages within the granulomatous infiltrates.	NI	NI	NI	Numerous random granulomatous infiltrates, moderate sinus histiocytosis.	21.3	Several positive macrophages within the granulomatous infiltrates.
FIP	142	6	DSH	F	Presenting signs: 4 months of intermittent diarrhoea, weight loss, and polyuria/polydipsia. 3 weeks of profound lethargy and decreased appetite. Investigations revealed: hyperglobulinaemia, unilateral anterior uveitis. FIP [post mortem examination: granulomatous nephritis; histology: marked multifocal, random plasma cell dominated mononuclear infiltrates with occasional central focal granulomatou…	FIP (focal renal)	Diffuse microvesicular hepatocyte vacuolation (consistent with lipidosis); mild portal lymphoplasmacellular infiltrates	Not detected	Negative	NHA	Not detected	Negative	NHA	Not detected	Negative
FIP	172	7	DSH	MN	Presenting signs: lethargy and anoraxia. Pallor and tachypnoea. Investigations revealed: pleural effusion (protein content and apperance suggestive of FIP) and anaemia; FIP [post mortem examination: fibrinous and granulomatous pleuritis, granulomatous lymphadenitis (mediastinal LN and MLN); FCoV IHC: numerous positive macrophages in granulomatous infiltrates]	FIP	Mild multifocal, predominantly lymphoplasmacellular portal and occasional random mixed cellular parenchymal infiltrates	NP	NP	Multifocal patches of fibrin on serosa with embedded granulomatous infiltrates that also stretch into the underlying parenchyma; several small vessels filled with leukocytes	NP	Numerous positive macrophages within granulomatous infiltrates; positive monocytes in leukocyte-packed vessels.	Several granulomatous infiltrates and wide replacement of parenchyma by large granulomatous infiltrates	NP	Numerous positive macrophages within granulomatous infiltrates
FIP	192	5.5	DSH	FE	Presenting signs: 1 week of progressive ataxia and stumbling to left. Investigations revealed: marked hydrocephalus with contrast menigeal enhancement and hyperglobulinaemia. FIP [post mortem examination: brain (cerebellum, brain stem): large focal areas of granulomatous infiltration surrounded by plasma cells and with plasma cell dominated perivascular infiltrates in adjacent parenchyma and tiss…	FIP (chronic case; chronic renal lesion without viral antigen; chronic brain lesion with focal granulomatous infiltrate and viral antigen)	NHA	NP	NP	NE	NP	Not performed	NHA	NP	Negative
