## Supplementary Table S3 for "Fatal consequences of feline coronavirus infection are associated with virus persistence and a distinct adaptive immune repertoire"

### Sheet: Sheet1
Supplementary Table S3 - Differentially expressed genes between FIP and control Lung samples.
Ensembl ID	log2FC	log2CPM	PValue	FDR	External gene name	Description
ENSFCAG00000000174	2.5498	0.75356	1.74084e-05	0.00784192	TNFSF15	TNF superfamily member 15 [Source:VGNC Symbol;Acc:VGNC:66415]
ENSFCAG00000000211	1.23745	6.72735	1.24685e-05	0.00613916	USP25	ubiquitin specific peptidase 25 [Source:VGNC Symbol;Acc:VGNC:66875]
ENSFCAG00000000318	2.35654	7.18359	3.70088e-06	0.00272932	OAS1	2'-5'-oligoadenylate synthetase 1 [Source:VGNC Symbol;Acc:VGNC:68606]
ENSFCAG00000000322	1.74958	7.6219	7.62458e-07	0.000768703	OAS2	2'-5'-oligoadenylate synthetase 2 [Source:VGNC Symbol;Acc:VGNC:68607]
ENSFCAG00000000557	1.32941	6.04181	1.86805e-05	0.00791008	PARP9	poly(ADP-ribose) polymerase family member 9 [Source:VGNC Symbol;Acc:VGNC:102799]
ENSFCAG00000000928	1.71209	5.94223	5.15427e-05	0.0162875	DTX3L	deltex E3 ubiquitin ligase 3L [Source:VGNC Symbol;Acc:VGNC:61651]
ENSFCAG00000000929	2.04077	5.46855	4.37751e-06	0.00308936	PARP15	poly(ADP-ribose) polymerase family member 15 [Source:VGNC Symbol;Acc:VGNC:102798]
ENSFCAG00000000945	2.27987	10.5577	8.79421e-05	0.0238706	RNF213	ring finger protein 213 [Source:VGNC Symbol;Acc:VGNC:99433]
ENSFCAG00000001034	1.55515	6.4476	0.000208129	0.0396983	FCGR3A	Fc gamma receptor IIIa [Source:NCBI gene (formerly Entrezgene);Acc:493677]
ENSFCAG00000001294	2.83044	7.42266	6.95417e-09	7.36168e-05	RIGI	RNA sensor RIG-I [Source:VGNC Symbol;Acc:VGNC:61418]
ENSFCAG00000001449	1.43945	9.11749	2.37195e-05	0.00965747	ZNFX1	zinc finger NFX1-type containing 1 [Source:VGNC Symbol;Acc:VGNC:67365]
ENSFCAG00000002053	1.7581	3.90218	2.1418e-07	0.000323901	TICAM2	TIR domain containing adaptor molecule 2 [Source:HGNC Symbol;Acc:HGNC:21354]
ENSFCAG00000002145	2.31678	7.54567	8.88296e-07	0.000854864	DHX58	DExH-box helicase 58 [Source:VGNC Symbol;Acc:VGNC:61486]
ENSFCAG00000002745	1.74367	6.03361	3.74924e-07	0.000496118	TDRD7	tudor domain containing 7 [Source:VGNC Symbol;Acc:VGNC:66050]
ENSFCAG00000002998	1.19739	6.48284	0.000110375	0.0265552	TRAFD1	TRAF-type zinc finger domain containing 1 [Source:VGNC Symbol;Acc:VGNC:66503]
ENSFCAG00000003464	4.94254	4.51867	7.0443e-08	0.00021306	PTX3	pentraxin 3 [Source:VGNC Symbol;Acc:VGNC:69185]
ENSFCAG00000003581	1.45092	6.5432	8.19408e-05	0.0225305	RNF19B	ring finger protein 19B [Source:VGNC Symbol;Acc:VGNC:80344]
ENSFCAG00000003667	3.73719	0.419518	4.71954e-05	0.0151397	NECAB1	N-terminal EF-hand calcium binding protein 1 [Source:VGNC Symbol;Acc:VGNC:63762]
ENSFCAG00000004405	1.40773	5.77577	2.28993e-05	0.00950635	SLC11A2	solute carrier family 11 member 2 [Source:VGNC Symbol;Acc:VGNC:65187]
ENSFCAG00000004817	1.77895	8.61594	0.000123359	0.02847	TRANK1	tetratricopeptide repeat and ankyrin repeat containing 1 [Source:VGNC Symbol;Acc:VGNC:82406]
ENSFCAG00000006163	2.4113	6.07356	6.24577e-07	0.000692183	HERC5	HECT and RLD domain containing E3 ubiquitin protein ligase 5 [Source:VGNC Symbol;Acc:VGNC:62799]
ENSFCAG00000006339	2.01973	5.74913	1.84284e-05	0.00791008	EIF2AK2	eukaryotic translation initiation factor 2 alpha kinase 2 [Source:VGNC Symbol;Acc:VGNC:69072]
ENSFCAG00000006871	1.02719	6.2674	0.00018929	0.0374546	TAPBPL	TAP binding protein like [Source:VGNC Symbol;Acc:VGNC:65953]
ENSFCAG00000006901	-1.69516	6.7522	0.000166413	0.0348842	GAS6	growth arrest specific 6 [Source:VGNC Symbol;Acc:VGNC:62469]
ENSFCAG00000007025	2.14876	5.51892	6.53867e-07	0.000692183	NT5C3A	5'-nucleotidase, cytosolic IIIA [Source:VGNC Symbol;Acc:VGNC:80644]
ENSFCAG00000007314	3.43067	-2.07222	0.000121976	0.02847	AMTN	amelotin [Source:VGNC Symbol;Acc:VGNC:59772]
ENSFCAG00000007421	2.40222	6.61948	1.31997e-07	0.000301946
ENSFCAG00000007443	3.12362	-1.51181	3.61007e-05	0.0128934	CALCR	calcitonin receptor [Source:VGNC Symbol;Acc:VGNC:60321]
ENSFCAG00000008068	2.50541	9.55169	5.94564e-06	0.0034967	MX1	MX dynamin like GTPase 1 [Source:VGNC Symbol;Acc:VGNC:108368]
ENSFCAG00000008340	-2.01566	3.38083	3.62539e-05	0.0128934	CAND2	cullin associated and neddylation dissociated 2 (putative) [Source:VGNC Symbol;Acc:VGNC:102018]
ENSFCAG00000008727	2.61472	6.38806	9.30878e-06	0.00500599	HERC6	HECT and RLD domain containing E3 ubiquitin protein ligase family member 6 [Source:VGNC Symbol;Acc:VGNC:62800]
ENSFCAG00000008903	1.5901	5.50353	1.17458e-06	0.000994732	FFAR2	free fatty acid receptor 2 [Source:HGNC Symbol;Acc:HGNC:4501]
ENSFCAG00000009007	1.78819	3.79667	0.000184591	0.0372205	IL15RA	interleukin 15 receptor subunit alpha [Source:VGNC Symbol;Acc:VGNC:67761]
ENSFCAG00000009047	2.42698	5.73755	4.83537e-08	0.000204749	CD274	CD274 molecule [Source:VGNC Symbol;Acc:VGNC:60602]
ENSFCAG00000009165	3.76311	2.69692	0.000122232	0.02847	IL6	interleukin 6 [Source:VGNC Symbol;Acc:VGNC:67781]
ENSFCAG00000009641	3.37791	6.30457	3.57559e-05	0.0128934	OASL	2'-5'-oligoadenylate synthetase like [Source:HGNC Symbol;Acc:HGNC:8090]
ENSFCAG00000011708	2.68838	7.27855	0.000152695	0.0326551	IFIT2	interferon induced protein with tetratricopeptide repeats 2 [Source:VGNC Symbol;Acc:VGNC:67698]
ENSFCAG00000011892	2.21983	7.28672	2.04229e-07	0.000323901	UPP1	uridine phosphorylase 1 [Source:VGNC Symbol;Acc:VGNC:66846]
ENSFCAG00000012415	-2.72228	0.647694	6.95108e-05	0.02044	TMEM37	transmembrane protein 37 [Source:VGNC Symbol;Acc:VGNC:66340]
ENSFCAG00000012963	2.31206	7.7546	0.000137261	0.0299597	SAMHD1	SAM and HD domain containing deoxynucleoside triphosphate triphosphohydrolase 1 [Source:VGNC Symbol;Acc:VGNC:64866]
ENSFCAG00000013177	-1.09104	5.9459	9.15734e-05	0.0240647	LIMS2	LIM zinc finger domain containing 2 [Source:VGNC Symbol;Acc:VGNC:63230]
ENSFCAG00000013210	2.34052	6.67793	0.000109514	0.0265552	IFI44L	interferon induced protein 44 like [Source:VGNC Symbol;Acc:VGNC:62874]
ENSFCAG00000013594	4.7606	3.63675	2.67664e-11	5.66699e-07	CCL8	C-C motif chemokine ligand 8 [Source:VGNC Symbol;Acc:VGNC:98778]
ENSFCAG00000013725	1.43092	9.37354	0.000174715	0.0359132	STAT1	signal transducer and activator of transcription 1 [Source:VGNC Symbol;Acc:VGNC:65759]
ENSFCAG00000015190	2.88308	-0.838356	4.69188e-05	0.0151397	HES7	hes family bHLH transcription factor 7 [Source:VGNC Symbol;Acc:VGNC:62802]
ENSFCAG00000016589	2.14391	0.221788	8.82314e-06	0.00491588	MIR21	microRNA 21 [Source:HGNC Symbol;Acc:HGNC:31586]
ENSFCAG00000018562	1.70691	4.8587	7.80516e-06	0.00446624	TREX1	three prime repair exonuclease 1 [Source:VGNC Symbol;Acc:VGNC:66522]
ENSFCAG00000018764	1.44928	5.72591	0.000103369	0.0263514	NFKBIZ	NFKB inhibitor zeta [Source:VGNC Symbol;Acc:VGNC:63791]
ENSFCAG00000018768	1.25876	4.49461	0.000228274	0.0423949	RIPK2	receptor interacting serine/threonine kinase 2 [Source:VGNC Symbol;Acc:VGNC:64641]
ENSFCAG00000022075	3.05022	4.22576	0.000214955	0.0402746	SRL	sarcalumenin [Source:VGNC Symbol;Acc:VGNC:80684]
ENSFCAG00000022224	1.1391	6.61117	0.000158297	0.0335146	OTUD4	OTU deubiquitinase 4 [Source:VGNC Symbol;Acc:VGNC:64000]
ENSFCAG00000022349	2.17441	6.87978	5.78853e-05	0.0175078	IFI44	interferon induced protein 44 [Source:VGNC Symbol;Acc:VGNC:62873]
ENSFCAG00000022460	3.24205	-2.85154	7.08086e-05	0.0205364
ENSFCAG00000022513	1.81393	6.79517	1.65444e-05	0.00761472	CMPK2	cytidine/uridine monophosphate kinase 2 [Source:HGNC Symbol;Acc:HGNC:27015]
ENSFCAG00000023062	3.00605	-3.6749	0.000267302	0.0492115
ENSFCAG00000023951	2.29788	7.43221	1.1642e-07	0.000301946	IFIH1	interferon induced with helicase C domain 1 [Source:VGNC Symbol;Acc:VGNC:80243]
ENSFCAG00000024242	2.32463	5.10082	0.000176722	0.0359764
ENSFCAG00000024387	1.47874	5.8413	5.10049e-06	0.00327235	GBGT1	globoside alpha-1,3-N-acetylgalactosaminyltransferase 1 (FORS blood group) [Source:HGNC Symbol;Acc:HGNC:20460]
ENSFCAG00000024568	1.69274	1.45545	1.41651e-05	0.00666451	SYCP3	synaptonemal complex protein 3 [Source:HGNC Symbol;Acc:HGNC:18130]
ENSFCAG00000024733	5.07093	2.66092	1.36583e-05	0.00657212
ENSFCAG00000025433	1.40606	4.50095	4.5838e-05	0.0151397	PARP11	poly(ADP-ribose) polymerase family member 11 [Source:HGNC Symbol;Acc:HGNC:1186]
ENSFCAG00000025767	1.67658	6.14577	5.76602e-06	0.00348795	IFI35	interferon induced protein 35 [Source:VGNC Symbol;Acc:VGNC:67697]
ENSFCAG00000026388	1.77105	6.32261	5.35743e-06	0.0033361	PARP12	poly(ADP-ribose) polymerase family member 12 [Source:VGNC Symbol;Acc:VGNC:80646]
ENSFCAG00000027552	-4.68295	2.33517	0.000149806	0.0323642	H2AC1	H2A clustered histone 1 [Source:VGNC Symbol;Acc:VGNC:109870]
ENSFCAG00000027999	3.33948	4.71995	0.000123713	0.02847
ENSFCAG00000028647	4.64413	0.743149	0.000108028	0.0265552	CRISP3	cysteine rich secretory protein 3 [Source:HGNC Symbol;Acc:HGNC:16904]
ENSFCAG00000029344	2.06955	8.35018	6.34963e-07	0.000692183	SAMD9L	sterile alpha motif domain containing 9 like [Source:VGNC Symbol;Acc:VGNC:80711]
ENSFCAG00000029598	1.6542	5.22438	3.92212e-05	0.0135254	ATP8B4	ATPase phospholipid transporting 8B4 (putative) [Source:VGNC Symbol;Acc:VGNC:81033]
ENSFCAG00000030029	2.58442	7.4347	4.8485e-06	0.00320789
ENSFCAG00000030232	2.64662	6.11683	1.07864e-06	0.000978637	USP18	ubiquitin specific peptidase 18 [Source:HGNC Symbol;Acc:HGNC:12616]
ENSFCAG00000030356	2.43839	6.44399	2.79778e-06	0.00219387	EPSTI1	epithelial stromal interaction 1 [Source:VGNC Symbol;Acc:VGNC:102195]
ENSFCAG00000030877	3.71332	-0.636936	3.65389e-05	0.0128934	GPR33	G protein-coupled receptor 33 [Source:VGNC Symbol;Acc:VGNC:103732]
ENSFCAG00000031147	1.20261	5.19185	0.000104549	0.0263514
ENSFCAG00000031462	1.17735	6.45506	3.98509e-05	0.0135254	ATP10A	ATPase phospholipid transporting 10A (putative) [Source:VGNC Symbol;Acc:VGNC:81034]
ENSFCAG00000031631	4.34177	-0.339681	3.73844e-06	0.00272932	DDX43	DEAD-box helicase 43 [Source:VGNC Symbol;Acc:VGNC:102412]
ENSFCAG00000031916	2.09	6.66639	2.68628e-05	0.0105322
ENSFCAG00000032098	3.02212	8.10986	4.02467e-05	0.0135254	ISG15	ISG15 ubiquitin like modifier [Source:VGNC Symbol;Acc:VGNC:80247]
ENSFCAG00000033010	2.33224	4.01658	1.89206e-08	0.000133529	GCA	grancalcin [Source:VGNC Symbol;Acc:VGNC:80217]
ENSFCAG00000033201	-1.85663	3.07269	1.86627e-05	0.00791008	NEGR1	neuronal growth regulator 1 [Source:VGNC Symbol;Acc:VGNC:107589]
ENSFCAG00000033736	2.44346	-1.48159	9.20671e-05	0.0240647	TXNDC8	thioredoxin domain containing 8 [Source:VGNC Symbol;Acc:VGNC:103004]
ENSFCAG00000033862	2.90533	8.37585	2.56675e-05	0.0102535	IFI6	interferon alpha inducible protein 6 [Source:VGNC Symbol;Acc:VGNC:80242]
ENSFCAG00000034643	2.26637	2.72017	2.09494e-07	0.000323901	TRIB3	tribbles pseudokinase 3 [Source:VGNC Symbol;Acc:VGNC:81253]
ENSFCAG00000035134	5.12192	-1.61385	1.42616e-07	0.000301946	U2	U2 spliceosomal RNA [Source:RFAM;Acc:RF00004]
ENSFCAG00000035139	3.75191	7.74386	9.45776e-06	0.00500599	RSAD2	radical S-adenosyl methionine domain containing 2 [Source:VGNC Symbol;Acc:VGNC:81214]
ENSFCAG00000035485	-2.10931	7.59806	2.84484e-05	0.0109511
ENSFCAG00000035701	1.38723	5.36682	0.000272979	0.0495477
ENSFCAG00000035713	5.29903	-1.56018	9.99092e-05	0.0257961
ENSFCAG00000036904	2.23523	-1.73989	9.2039e-05	0.0240647
ENSFCAG00000039101	3.28993	-3.50281	0.000211081	0.0399018
ENSFCAG00000040124	3.89974	1.71219	7.63516e-05	0.021369	CSF3	colony stimulating factor 3 [Source:VGNC Symbol;Acc:VGNC:98897]
ENSFCAG00000040849	2.46089	0.715176	7.36293e-05	0.021066
ENSFCAG00000040919	2.75675	-3.01072	0.000273809	0.0495477	U6	U6 spliceosomal RNA [Source:RFAM;Acc:RF00026]
ENSFCAG00000041147	4.84314	-4.11781	0.000276521	0.0496144
ENSFCAG00000042933	-4.03473	-2.61556	0.00019116	0.0374745	5S_rRNA	5S ribosomal RNA [Source:RFAM;Acc:RF00001]
ENSFCAG00000043449	1.26068	4.70069	5.27315e-05	0.0164181
ENSFCAG00000043580	2.78381	-0.13507	0.000174238	0.0359132	DKK1	dickkopf WNT signaling pathway inhibitor 1 [Source:HGNC Symbol;Acc:HGNC:2891]
ENSFCAG00000043594	4.07649	-3.89233	1.0947e-05	0.00551834	U6	U6 spliceosomal RNA [Source:RFAM;Acc:RF00026]
ENSFCAG00000043732	-3.61087	1.49406	0.000128889	0.0290301	GPIHBP1	glycosylphosphatidylinositol anchored high density lipoprotein binding protein 1 [Source:HGNC Symbol;Acc:HGNC:24945]
ENSFCAG00000044201	3.32491	6.14087	6.95027e-08	0.00021306	IFIT1	interferon induced protein with tetratricopeptide repeats 1 [Source:HGNC Symbol;Acc:HGNC:5407]
ENSFCAG00000044397	1.34286	5.53247	6.59372e-05	0.0196623
ENSFCAG00000045013	3.41937	8.48892	1.62116e-07	0.000312029	IFIT3	interferon induced protein with tetratricopeptide repeats 3 [Source:HGNC Symbol;Acc:HGNC:5411]
ENSFCAG00000045091	2.52907	-1.07794	3.48463e-05	0.0128934
ENSFCAG00000045217	4.89294	-0.696613	4.20838e-07	0.000524117	CCL7	C-C motif chemokine ligand 7 [Source:HGNC Symbol;Acc:HGNC:10634]
ENSFCAG00000045409	6.18669	-4.20914	1.48659e-06	0.00121054
ENSFCAG00000046474	3.58214	-2.8223	5.52067e-05	0.0169396
ENSFCAG00000047125	5.33257	-1.21122	0.000201614	0.0391613
ENSFCAG00000047225	3.35283	-0.0955924	0.000137221	0.0299597
ENSFCAG00000047633	3.53452	-1.6981	0.000105899	0.0263777
ENSFCAG00000047682	6.49913	-0.164033	4.05373e-08	0.000204749
ENSFCAG00000047791	2.66251	-2.30122	7.67071e-05	0.021369
ENSFCAG00000048129	4.25364	2.929	1.0034e-05	0.00518147
ENSFCAG00000048213	4.01321	4.39111	0.000205156	0.039487
ENSFCAG00000048945	4.83246	-3.96322	0.000131672	0.0293448
ENSFCAG00000049539	3.06872	-2.21436	0.000127549	0.0290301
ENSFCAG00000050506	2.19314	2.25234	1.10936e-06	0.000978637
ENSFCAG00000051212	4.01221	-3.65142	4.58391e-06	0.00313066
ENSFCAG00000052786	-4.64012	-3.30412	0.000187744	0.0374546
ENSFCAG00000053355	2.97377	-2.55987	3.03303e-07	0.000428102	U2	U2 spliceosomal RNA [Source:RFAM;Acc:RF00004]
