## Supplementary Table S5 for "Fatal consequences of feline coronavirus infection are associated with virus persistence and a distinct adaptive immune repertoire"

### Sheet: Sheet1
Supplementary Table S5 - CheckV analysis of full-length FCoV genomes assembled from RNA-seq reads.
Sample	Genbank accession	contig_length (nt)	gene_count	viral_genes	host_genes	checkv_quality	completeness (%)
fip_120_liver		29261	9	6	0	High-quality	100
fip_120_mln		29353	10	6	0	High-quality	100
fip_172_lung		29323	11	8	0	High-quality	100
fip_172_mln		29337	11	8	0	High-quality	100
fip_37_liver		28499	11	7	0	High-quality	100
fip_68_liver		28553	11	8	0	High-quality	100
fip_68_mln		29323	10	7	0	High-quality	100
fip_86_liver		29292	10	7	0	High-quality	100
fip_86_lung		29228	10	7	0	High-quality	100
fip_86_mln		29345	10	7	0	High-quality	100
fip_96_mln		29257	10	7	0	High-quality	100
