## Supplementary Table S7 for "Fatal consequences of feline coronavirus infection are associated with virus persistence and a distinct adaptive immune repertoire"

### Sheet: Sheet1
Supplementary Table S7 - Signalment and sequencing statistics for targeted feline TCR sequencing MLN samples.
DSH - domestic shorthair, NP - not performed
* M/F - male/female, N/E - neutered/entire
Group	Cat	Age (months)	Breed	Sex*	Diagnosis	FCoV RT-PCR (Ct)	IHC	Reads	TCRα		TCRβ
									Clones	Clonotypes	Clones	Clonotypes
Control	135	120	DSH	FN	Round cell tumour [lymphoblastic to histiocytic appearance; infiltrating nasal cavity (suspected point of origin), lung, and kidney]	Not detected	Negative	88813	8882	3684	13285	5452
Control	136	156	DSH	FN	Marked focal transmural necrotising and neutrophilic inflammation of the small intestine, with intralesional bacterial colonies; stretching into the adhacent mesentery (FCoV IHC: negative)	Not detected	NP	104361	15248	8734	31699	17362
Control	164	194	DSH	MN	Metastatic haemangiosarcoma (liver, spleen, lung)	NP	NP	91019	16436	5912	22694	8722
Control	174	8	DSH	M	Portosystemic shunt (PSS)	NP	NP	133888	26990	12911	32230	16797
Control	188	156	DSH	FN	Diabetes mellitus, pancreatitis	NP	NP	150815	23647	11012	33005	16064
Control	54	96	DSH	MN	Chemodectoma with secondary myocardial fibrosis and focal chronic bacterial pleuritis	37.3	Negative	119956	17415	8596	29203	14410
Control	69	126	DSH	MN	Multicentric lymphoma	Not detected	Negative	90408	2174	319	1777	368
Control	102	120	DSH	MN	Unstable diabetes mellitus, acromegaly	Not detected	Negative	119504	22486	10902	33220	16266
Control	111	131	DSH	MN	Haemophagocytic syndrome	Not detected	Negative	125674	21313	10756	29653	15776
Control	115	33	DSH	MN	Mixed portal hepatitis and pyelonephritis	Not detected	Negative	22198	4286	2688	4301	2781
Control	123	53	DSH	FN	Suspected hepatic encephalopathy	Not detected	NP	113155	20788	8917	22894	10016
Control	130	60	DSH	MN	Metastatic pancreatic adenocarcinoma	Not detected	NP	59796	8519	5779	12190	8238
Control	141	36	DSH	FN	Invasive meningioma; possible pancreatic carcinoma	Not detected	Negative	106032	12846	9083	19627	14389
Control	144	119	DSH	FN	Nasal lymphoma	Not detected	Negative	103251	18076	6763	26773	9551
Control	182	150	DSH	MN	Central nervous system round cell neoplasia	NP	NP	108503	13809	6434	23246	10135
Control	52	10	DSH	MN	Non-inflammatory spinal cord degeneration	Not detected	NP	109063	12617	6978	21216	12076
Control	56	165	Birman	M	Pyothorax and pyogranulomatous bronchopneumonia	Not detected	Negative	106982	21234	10906	26714	14149
Control	57	96	DSH	FN	Hepatic biliary cystadenoma and concurrent metastatic cholangiocarcinoma	31.6	Negative	98472	27766	4941	20991	6759
Control	63	73	DSH	MN	Astrocytoma	Not detected	Negative	194123	39585	18367	38999	20313
Control	78	Unknown	DSH	Unknown	Normal	Not detected	Negative	112173	14506	7014	21436	10859
Control	80	120	DSH	MN	Diabetes mellitus	Not detected	Negative	132059	21381	9877	26425	12690
Control	84	153	DSH	M	Necrotising colitis with purulent lymphadenitis; aplastic anaemia	Not detected	Negative	212901	51901	10297	53771	13052
Control	90	60	DSH	MN	Suppuration on left brain and associated meninges	Not detected	Negative	40854	7618	5243	10665	7789
Control	91	37	DSH	MN	Lymphocytic cholangiohepatitis	Not detected	NP	185525	22019	4802	27274	6912
FIP	120	21	DSH	MN	FIP	21.3	Positive	131959	22712	8763	19511	8285
FIP	142	6	DSH	F	FIP (focal renal)	Not detected	Negative	148258	27928	14408	34051	17505
FIP	172	7	DSH	MN	FIP	NP	Positive	318022	76164	9795	62393	11463
FIP	192	5.5	DSH	FE	FIP (chronic case; chronic renal lesion without viral antigen; chronic brain lesion with focal granulomatous infiltrate and viral antigen)	NP	Negative	162888	32963	14134	37783	18235
FIP	37	3	DSH	Unknown	FIP	26.1	NP	127516	22305	8090	27281	10686
FIP	68	9	DSH	FE	FIP	31.3	Positive	303916	53160	3196	49628	3591
FIP	86	36	DSH	M	FIP	34.9	Positive	192568	18952	2098	20315	2560
FIP	96	24	DSH	MN	FIP	Not detected	Negative	131589	26120	14668	26726	16271
FIP	108	12	DSH	MN	FIP	30.4	NP	137097	23427	15262	28187	19720
FIP	129	Unknown	DSH	M	FIP	NP	NP	150329	7689	1188	11061	1886
FIP	146	12	DSH	Unknown	FIP	28.3	Negative	170873	34897	12242	38911	15553
FIP	151	23	DSH	MN	FIP	39.1	Negative	151373	30729	17380	30143	18506
FIP	173	44	DSH	MN	FIP	NP	NP	132120	27546	17507	30109	21007
FIP	176	12	DSH	FN	FIP	NP	NP	105890	2125	212	2663	262
FIP	28	4.5	DSH	Unknown	FIP	20.5	NP	150732	9781	3094	10539	3729
FIP	34	Unknown	DSH	Unknown	FIP (focal MLN)	20.4	Positive	111382	17079	5391	19231	6148
FIP	35	Unknown	DSH	Unknown	FIP	17.2	Positive	119269	19229	6897	22234	7933
FIP	36	4	DSH	Unknown	FIP (focal MLN)	31.1	Positive	151865	26615	8823	32660	11891
FIP	81	14	DSH	Unknown	FIP	20	Negative	179453	25306	7122	28651	8843
FIP	83	Unknown	DSH	Unknown	FIP	22.4	Positive	132661	2738	652	3600	851
FIP	92	Unknown	DSH	Unknown	FIP	29.1	Negative	117398	26761	13770	27246	15137
