## Supplementary Table S8 for "Fatal consequences of feline coronavirus infection are associated with virus persistence and a distinct adaptive immune repertoire"

### Sheet: Sheet1
Supplementary Table S8 - Primer sequences and concentrations for preparation of feline TCR sequencing libraries.
Primer	Sequence a	Final concentration
	(5’ > 3’)	(μM)
First strand cDNA synthesis
Oligo_dT27	TTTTTTTTTTTTTTTTTTTTTTTTTVN	0.5
Switching oligo	AAGCAGTGGTATCAACGCAGAGTACTCTT(rG)5	1
Specific gene amplification
TSO_F55_OH	TCGTCGGCAGCGTCAGATGTGTATAAGAGACAGAGCAGTGGTATCAACGCAGAGT	0.5
feTRAC_7R59_OH	GTCTCGTGGGCTCGGAGATGTGTATAAGAGACAGTGGTACACGGCAGGGTCAGGGTTCT	0.12
feTRBC_13R55_OH	GTCTCGTGGGCTCGGAGATGTGTATAAGAGACAGTGACCTTGGGAGGGCTCACCT	0.12
feTRDC_4R54_ OH	GTCTCGTGGGCTCGGAGATGTGTATAAGAGACAGTGGTTTGGCAGGAGGCTGGC	0.12
feTRGC1_26R58_OH	GTCTCGTGGGCTCGGAGATGTGTATAAGAGACAGGGAAGAAAAATCGTGGGCTTGGGG	0.032
feTRGC2_25R59_OH	GTCTCGTGGGCTCGGAGATGTGTATAAGAGACAGGGAAGAAAAATTGTAGGCTTTGGGG	0.032
feTRGC3_26R58_OH	GTCTCGTGGGCTCGGAGATGTGTATAAGAGACAGGGAAGAAAAATTGTGGGCCTGGGG	0.032
feTRGC4_26R58_OH	GTCTCGTGGGCTCGGAGATGTGTATAAGAGACAGGGAAGAAAGAGTGTGGGCTTGGGG	0.032
Barcode and sequencing adapter attachment b
Adapter read 1	CAAGCAGAAGACGGCATACGAGATXXXXXXXXGTCTCGTGGGCTCGG	0.3
Adapter read 2	AATGATACGGCGACCACCGAGATCTACACXXXXXXXXTCGTCGGCAGCGTC	0.3
a Overhang sequences are indicated in bold
b xxxxxxxx indicates sample barcode
