## Supplementary Table S9 for "Fatal consequences of feline coronavirus infection are associated with virus persistence and a distinct adaptive immune repertoire"

### Sheet: Sheet1
Supplementary Table S9 - Feline IGH gene sequences identified in fca126.
Start and end coordinates are relative to chromosome B3 (NC_058373.1) of fca126 (GCF_018350175.1).
Gene family	Subgroup	Name	Start	End	Strand	Functional	Sequence
IGHV	IGHV3	IGHV3-8D	148482151	148482747	+	TRUE	GACGTGCAGCTGGTGGAGTCTGGGGGAGACCTGGTGAAGCCTGGGGGGTCCCTGAGACTCACCTGTGTTGCCTCTGGATTCACCTTCAGTAACTATTGGATGAGCTGGGTCCGTCAGGCTCCAGGGAAGGGGCTGCAGTGGGTCGCATATATTTATGATGATGGAAGTAGCACATACTACGCAGACTCCGTGAAGGGCCGATTCACCATCTCCAGAGACAACGCCAAGAACACGCTGTATCTGCAGATGAACAGCCTGAAGACTGAAGACACGGCCACATATTACTGTGCAAGTGA
IGHV	IGHV1	IGHV1-7D	148469762	148470356	+	FALSE	CAGGTTTTGCTGGTGCAGTCTGGGGCTGAAGTGAGGAAGCCTGGGGCATCAGTGAAGACCTTCTGCAAAGCATCTGGATACAGCTTCACTGATTACTATATGCACGGGTGCAACAGGCTCCTGCACAAGGGCTTGAGTGGATGGGAAGCATTGACCCTGAAGATGGTGCTACAAGTTATGCACAGAAGTTCCAGGGCAGACTCACTCTGACGGCAGACACATCCACAAACACAGCCTACATGGAGCTAAGCAGTCTGAGGTCTGCAGACACGGCCATGTATTACTGTGCAAGGA
IGHV	IGHV3	IGHV3-61	148446455	148447046	+	FALSE	GACGGCAGCTGGTGGAGTCTGGGGGAGACCTGGTGAAGCCTGGGGGTCCCTGAGACTCACCGGTGTAGACTCTGGATTCACCTTCAGTAGTTCCAGCATGAACTGGGTCCCCCAGGCTCCAGGGAAGGGGCTGCAGTGGGTCTCACGGATTAATACTGATGGAAGTGGCACATACTACGCAGATTCCGTAAAGGGTTGATTCACCATCTCCAGAGACAACGCCAAGAACACACTGTATCTGCAGATTAACCTAAGGGCCGAAGACACGGCCACATATTACTGTGCAAGAGA
IGHV	IGHV3	IGHV3-60	148409441	148410037	+	TRUE	GATGTGCAGCTGGTGGAATCTGGGGGAGACCTGGTGAAGCCTGGGGGGTCCCTGAGACTCACCTGTGTAGCCTCTGGATTCACCTTCAGTAGCTATGACATGAACTGGGTCCGCCAGGCTCCAGGGAAGGGGCTGCAGTGGGTCGCATATATTAGTAGTAGTGGAGGTAGCATATACTACGCAGACTCCGTGAAGGGCCGATTCACCATCTCCAGAGACAACGCCAAGAACACTCTGTATCTGCAGATGAACAGCCTGAAGACCGAGGACACGGCCACATATTACTGTGCGAGTGA
IGHV	IGHV3	IGHV3-59	148395678	148396274	+	TRUE	GACGTGCTGGTGGTGGAGTCTGGGGGAGACCTGGTGAAGCCTGGGGGGTCCCTGAGACTCACCTGTGTAGCATCTGGATTCACCTTCAGTGGCTATTGGATGAGCTGGGTCCGCCAGGCTCCAGGGAAGGGGCTGCAGTGGGTCGCAGAAATTAGTGGTAGTGGAGGTAGCACAAACTATGCAGACTCCATGAAGGGCCAATTCATCATCTCCAGAGACAACTCCAAGAACACGCTGTATCTGCAGATGAACAACCTGAAGACCGAGGACACGGCCACGTATTACTGTGCGAGAGA
IGHV	IGHV3	IGHV3-58	148380870	148381466	+	TRUE	GACGTGCAGCTGGTGGAGTCTGCGGGAGACCTGGTGAAGCCTGGAGGGTCCCTGAGACTCACCTGTGTAGCCTCTGGATTCACCTTCAGTAGCAACAGCATGAACTGGGTCCACCAGGCTCTAGGAAAGGGGCTACAGTGGGTCGCATATATCAGATATGATGGAAGTAGCACATACTACACAGACTCCGTGAAGGGTCGATTCACCATCTCCAGAGACAACGCCAAGAACACCCTCTATCTGCAGATGAACAATCTGAGAGCCGAAGACACGGCCACATATTACTGTGCAAGAGA
IGHV	IGHV3	IGHV3-57	148371651	148372247	+	FALSE	GACGTGCTGGTGGTGGAGTCTGGGGGAGACCTGGTGAAACCTGGGGGGTCCCCCAGACTCACCTGTGTAGCCTCTGGATTCACCTTCAGTGGCTACGACATGAACTGGGTCCGCCAGGCTCCAGGAAAGGGGCTGCAGTGAGTCACATATATTAGTAATAGTGGAGGTAGCACAAGGTACGCAGACTCCGTGAAGGGCCTATTCACCATCTCCAGAGACAACGCCAAGAACATGCTGTATTTGCAGATGAACAATCTGAGGGCCGAGGACACAGCCACGTATTACTATGCAAGAGA
IGHV	IGHV1	IGHV1-12D	148152475	148153070	-	TRUE	CAGGTTTTGCTGGTGCAGTCTGGGGCTGAAGTGAGGACGCCTGGGGCATCAGTGAAGATCTTCTGCAAAGCATCTGGATACGGCTTCACTGATTACTATATGCACTGGGTGCGACAGTCTCCTGCACAAGGGCTTGAGTGGATGGGAAGCATTGACCCTGAAGATGGTGCTACAAGCTACGCACAGAAGTTCCAGGGCAGACTCACTCTGACGGCAGACACATCCACAAACACAGCCTACATGGAGCTAAGCAGTCTGAGGTCTGCAGACACGGCCATGTATTACTGTGCAAGGA
IGHV	IGHV3	IGHV3-13D	148140661	148141257	-	TRUE	GACGTGCAGCTGGTGGAGTCTGGGGGAGACCTGGTGAAGCCTGGGGGGTCCCTGAGACTCACATGTGTGGCCTCTGGATTCACCTTCAGTATCTATTGGATGCACTGGGTTCGCCAGGCTCCAGGGAAGGGGCTGCAGTGGGTCGCAAATATTTATACTGATGGAAGTAGCACAAACTATGCAGACTCCGTGAAGGGCCGATTAACCATCTCCAGAGACAACTCCAAGAACACGCTGTATCTGCAGATGAACAACCTGAGGACCGAGGACACGGCCACATATTACTGTGCAAGAGA
IGHV	IGHV3	IGHV3-56	148112930	148113505	-	TRUE	GACGTGCAGCTGGTGGAATCTGGAGGAGACCTGAAGCAGCCTGGAAGGTCCCTGAGACTCACCTGTGTAGCCTCTGGATTCACCTTCAGTAGCTATGGAATGAGCTGGGTTCGCCAGGCTCCAGGAAAGGGGCTGCGTGGATCGCATATATTTATGATGATGGAGACTCCATTAAGGGCCGATTCCCCATCTACAGACAACGCTAAGAACACGCTGTATCTGCAGATAAACAACCTGTGGGCCAAGAACAAGGCCACACATTACTGTGCAAGAGA
IGHV	IGHV3	IGHV3-55	148099770	148100366	-	FALSE	GACGAGCAGCTGGTGGAGTCTGGGGGAGACCTGGTGAAGCCTGGGGGGTCCCTGAGACTCACCTGTGTGGCCTCTGGATTCACCTTCAGTAGCTATGGAATGAGCTGGGTCCGCCAGGCTCCATGAAAGGGGCTTCAGTGGGTATCAGCAATTAGTTATAATGGAGGTAGCACAGGCTACGCAGACTCCATGAAGGGCCGATTCACCATCTCCAGAGACAACGCCAAGAACACGCTGTATCTGCAGATGAACAGCCTCAAGACCGAGGACACGGCCACATACTACTGTGCGAAAGA
IGHV	IGHV3	IGHV3-54	148070569	148071165	-	TRUE	GACGTGCAGCTGGTGGAGTCTGGAGGAGATCTGGTGAAGCCTGGGGGGTCCCTGAGACTCACATGTGTAGCCTCTGGATTCACCTTCAGTAGCTATGAAGTGAGCTGGGTCCGCCAGGCTCCAGGGAAGGGGCTGCAGTGGGTCGCATATATTTATGATGATGGAAGTAGCACATACTACGCAGACTCAGTGAAGGGCCGATTCACCATCTCCAGAGACAACGCCAAGAACATGCTGTATCTTCAGATGAACAACCTGAAGACCGAGGACACGGCCACATATTACTGTGCAAGAGA
IGHV	IGHV3	IGHV3-53	148059312	148059908	-	TRUE	GACGTGCAGCTGGTGGAGTCTGGGGGAGACCTGGTGAAGCCTGGGGGGACCCTGAGACTCACCTGTGTAGCCTCTGGATTCACCTTCAGTGGCTATTGGATGAGCTGGGTCCGCCAGGCTCCAGGGAAGGGGCTGCAGTGGGTCGCAGAAATTAGTGGTAGTGGAGGTAGCACAAACTATGCAGACTCCATGAAGGGCCAATTCACCATCTCCAGAGACAACTCCAAGAACACGCTGTATCTGCAGAAGAACAACCTGAAGACCGAGTACAAGACCATGTATTACTGTGTAAGAGA
IGHV	IGHV3	IGHV3-52	148044704	148045300	-	TRUE	GATGTGCAGCTGGTGGAATCTGGGGGAGACCTGGTGAAGCCTGGGGGGTCCCTGAGACTCACCTGTGTAGCCTCTGGATTCACCTTCAGTAGCTACCACATGAACTGGGTCCGCCGGGCTCCAGGGAAGGGGCTGCAGTGGGTCGCATATATTAGTAGTAGTGGAGGTAGCATATACTACGCAGACTCCGTGAAGGGCCGATTCACCATCTCCAGAGACAACGCCAAGAACACGCTGTATCTGCAGATGAACATCCTGAAGACCGAGGACACGGCCACATATTACTGTGCGAGTGA
IGHV	IGHV3	IGHV3-51	148015675	148016271	-	TRUE	GATGTGCAGCTGGTGGAGTCTGGGGGAGACCTGGTGAAGCCTGGGGGGTCCCTGAGACTCACCAGTGTGGCCTCTGGATTCACCTTCAGTAGTTCCAGCATGCACTGGGTCCGCCAGGCTCCAGGGAAGGGGCTGCAGTGGGTCGCATATATTAGTGGTAGTGGAGGTAGCACAAGATACGCAGACTCTGTGAAGGGCCAATTCACCATCTCCAGAGATAACGCCAAGAACACGCTGTATCTGCAGATGAACAACCTGAAGTCTGAGGACACGGCCACATATTACTGTGCAAGAAA
IGHV	IGHV3	IGHV3-50	147986281	147986877	-	FALSE	GACGTGCAGCTGGTGGAGTCTGGGGGAGACCTGGTGAAGCCTGGAGGGTCCCTGAGACTCACCTGTGTGGCCTCTGGATTCACCTTCAGTGGCTATAGCATGCACTGGGTCCGCCAGGCTCCTGGAAAGGGGCTACAGTGGGTTGCACACATTTATGATGATGGAAGTAGCACAAGCTACACAGACTCCGTGAAGGGCTGATTCACCATCTCCAGAGACAACGCCAAGAACACGCTGTATCTACATATGAACAGCCTGAAGCCCGAGGACACGGCCACATATTACTGTGCAAGAGA
IGHV	IGHV3	IGHV3-49	147965343	147965939	-	FALSE	GACGTGCAGGTGGTGGAGTCTGGAGGAGACCCGGTGCAGCCTGGGGGATCCCTGAGACTCACCGGTGTAGCCTCTGGATTCACCTTCAGTTGATATGGAATGAGCTGGGTTCGCCAGGCTCCAGGAAAGGGGCTGCAGTGGCTCGCATATATTTATGATGATGGAAGTAGCACATACTACGCAGACTCTATGAAGGGCCGTTTCCCCTTCTCCAGAGACAACTCCAAGAACACGCTGTATCTGCAGATGAACAACCTGCGGGCCGAGGACAAGGCCACATATTACTGTGCAAGAGA
IGHV	IGHV3	IGHV3-48	147954098	147954694	-	TRUE	GACGAGCAGCTGGTGGAGTCTGGGGGAGACCTGGTGAAGCCTGGGGGGTCCCTGAGACTCACCTGTTTGGCCTCTGGATTCACCTTCAGTAGATATGGAATGAGCTGGGTCCGCCAGGCTCCAGGGAAGGGGCTGCAGTGGGTCGCAGCAATTAGTGGTAGTGGAGGTAGCACATACTACGCAGACTCCGTGAAGGGCCGATTCACCATCTCCAGAGACAACGCCAAGAACACGCTGTATCTGCAGATGAACAGCCTCAAGACCGAGGACACGGCCACATATTACTGTGCGAGAGG
IGHV	IGHV3	IGHV3-47	147912663	147913259	-	TRUE	GACGTGCAGCTGGTGGAGTCTGGAGGAGATCTGGTGAAGCCTGGGGGGTCCCTGAGACTCACCTGTGTGGCCTCCGGATTCACCTTCAGTAGCTCTTGGATGAGCTGGGTCCGCCAGGCTCCAGGGAAGGGGCTGCAGTGGGTGGCATATATTAATACTGATGGAAGTAGCACAAGCTACGCAGACTCCGTGAAGGGCCGATTCACCATCTCCAGAGACAACGCCAAGAACACGCTCTATCTGCAGATGAACAACCTGAAGACTGAGGACACGGCCACATATTACTGTGCAAGAGA
IGHV	IGHV3	IGHV3-46	147886105	147886701	-	FALSE	GACGTGCAGCTGGTGGAGTCTGGAGGAGACCTGGTGAAGCCTGGGGGGTCCCTGAGACTCACCTGTGTAGCCTCTGGATTCACCTTCAGTAGATATGGAATGAGTTGGGTTCGCCAGGCTCCAGGGAAGGGGCTTCAGTGGCTCGCATATATTTATGATGATGGAAGTAGCACAAGATATGCAGACTCCATTAAGGGCTGATTCCCCATCTCCAGAGACAACTCCAAGAACACGCTGTATCTGCAGATGAACAACCTGCGGGGCGAGGACAAGGCCACATATTACTGTGCAAGAGA
IGHV	IGHV3	IGHV3-45	147874863	147875456	-	TRUE	GACGTGCAGCTGGTGGAGTCTGGGGGAAACCTGGTGAAGCCTGGGGGCTCCCTGAGACTCACCTGTGTGGCCTCTGGATTCACCTTCAGTAGCTATTGGATGAGCTGGGTCCGCCAGGCTCCAGGGAAGGGGCTGCAGTGGGTCTCAGCAATTAGTAGTGGAGGTAGCACATACTACGCAGACTCCGTGAAGGGCCGATTCACCATCTCCAGAGACAACGCCAAGAACACGCTGTATCTGCAGATGAACAGCCTGAAGACCGAGGACACGGCCATATATTACTGTGCCAGAGA
IGHV	IGHV3	IGHV3-44	147840425	147841020	-	FALSE	TACGTGCAGCTGGTGGAGTCTGGGGGAGACCTGGTGAGCCTGGGGGGTCCCTGAGACTCACCGGTGTGGCCTCTGGATTCACCTTCAGTAGTTCCAGCATGCACTGGGTCCGCCAGGCTCCAGGGAAGGGGCTGCAGTGGGTCGCGTATATTAGTAGTAGTGGAGGTAGCACAAGCTATGCAGACTCCGTGAAGGGCCGATTCACCATCTCCAGAGACAACGCCAAGAACACGCTGTATCTGCAGATGAACAACCTGAAGTCTGAGGACACGGCCACATATTACTGTGCAAGAAA
IGHV	IGHV(I)	IGHV(I)-43	147817568	147818198	-	FALSE	CTAGTCCAGGGCTTTTAGATATCTTCATCTAATAGACGGAAGCCAGGATGCATTTATTACCCCCATTTTGTGCAGCAGTTTGGAGTCACGCTTATCCAGGAATAAGACGTTCAGATGTCAGAGCCAACATCAGGTTCAGGTGGTCTCTGCCTCATTCAATACTGGTCCACAATGGGGAGAATTTTCTGTAAGGTCTTATCACTCAGTGGCAGGAGCTCAGTCTGCACACAGGGCAGACTCACTCTGACGGCAGACACATCCACAAACACAGCCTACATGGAGCTGAGCAGTCTGAGGTCTGCAGCACGGCCATGTATTACTGTGCAAGGA
IGHV	IGHV3	IGHV3-42	147803784	147804380	-	TRUE	GACGTGCAGCTGGTGGAGTCTGGGGGAGACCTGGTGAAGCCTGGGGGGTCCCTGAGACTCACCTGTGTGGCCTCTGGATTCACCTTCAGTAGCAATGCAATGAGCTGGGTCCGCCAGGCTCCAGGGAAGGGGCTGCAGTGGGTCGCGTATATTAGTAGTAGTGGAGGTAGCACAAGCTACGCAGACTCCATGAAGGGCCAATTCACCATCTCCAGAGACAACTCCAAGAACACACTGTATCTGCAGATGAACAGCCTCAAGACCGAGGACACGGCCACATATTACTGTGCGAGAGA
IGHV	IGHV3	IGHV3-41	147777529	147778125	-	TRUE	GACGTGCAGCTGGTGGAGTCTGGTGGAGACCTGGTGAAGCCTGGGGGGTCCCTGAGACTCACCGGTGTAGCCTCTGGATTCACCTTCAGTAGATATGGAATGAGCTGGGCTCGCCCGGCTCCAGGAAAGGGGCTGCAGTGGCTCGCATATATTTATGATGATGGAAGTAGCACATACTACGCAGACTCCGTGAAGGGCCGATTCACCATCTCCAGAGACAACTCCAAGAACACGCTGTATCTGCAGATGAACAACCTGCGGGCCGAGGACAAGGCCACATATTACTGTGCAAGAGA
IGHV	IGHV3	IGHV3-40	147766293	147766886	-	FALSE	GACGTGCAGCTGGTGGAGTCTGGGGGAGACCTGGTGAAGCCTGGGGGGTCCCTGAGACTCACCTGTGTAGGCTCTGGATTCAACGTCGGTAGCTATGCAATGAGCTGGGTCCGCCAGGCTCCAGGAAAGGGGCTGCAGTGGGTCTCAACAATTAGTAGTAGAGGTAGCACATACTACGCAGACTCCGTGAAGGGCTGATTCACCATCTCCAAAGACAACGCCAAGAACACGCTGTATCTGCAGATGAACAACCTGAAGACTGAGGACAAGGCCACATATTACTGTGCGACAGA
IGHV	IGHV3	IGHV3-39	147744352	147744948	-	TRUE	GACGTGCAGCTGGTGGAATCTGGAGGAGACCTGGTGCAGCCTGGGGGGTCCCTGAGACTCACCTGTGTAGCCTCTGGATTCACCTTCAGTAGCTATGGAATTAGCTGGGTTCGCCAGGCTCCAGGAAAGGGGCTGCAGTGGCTCGCATATGTTTATGATGATGGAAGTAGCACAAGCTACGTAGACTCCATGAAGGGCCAATTCCCCATCTCCAGAGACAACTCCAAGAACACGCTGTATCTGCAGATGAACAACCTGCGGGCCGAGGACAAGGCCACATATTACTGTGCAAGAGA
IGHV	IGHV3	IGHV3-38	147727474	147728069	-	FALSE	GACGTGCAGTTGGTGGAGTCTGGGGGAGACCTGGTGAAGCCCGGGGGGTCCCTGCGACTCACCTGTGAGGTCTCTGGATTCACCTTCAGTACTATGCAATGAGCTGGGTCCGCCAGGCTCCAGGGAAGGGGCTGCAGTGGGTCGCAGAAATTAGTAGTAGTGGAGGTAGCACATACTACGCAGACTCCGTGAAGGGCCGATTCACCATCTCCAGAGACAACGCCAAGAACACGTTGTATCTGCAGATGAACAGCCTCAAGACCGAGGACACGGCCACATATTACTGTGCGAAAGA
IGHV	IGHV3	IGHV3-37	147694172	147694774	-	FALSE	GACGTGCAGCTGGTGGAGTCTGGGGGAGACCTGGTGTAGCCTGGAGGGTCCCTGAGACTCACCGGTGTGGCCTCTGGATTCACCTTCAGTAGTTACAGCATGAACTGGGTCCGCCAGGCTCCAAGAAAGGGGCTGCAGTGGGTCGCGTATATTAGTAGTAGTGGAGGTAGCACAAGCTACGCAGACTCCGTGAATGGCTGATTCACCATCTCCAGAGACAACGCCAAGAACATGCCATTTTCGATCATGTGCAGCCTCCATGGTGCAAGCTGCCAAGGTAACCTCAATTCCCTTGCATCTAT
IGHV	IGHV1	IGHV1-36	147674492	147675087	-	FALSE	CAGGTTTTGCTGGTGCAGTCTGGGGCTGAAGTAAGGACGCCTGGGGCATGAGTGAAGATCTTCTGCAAAGCATCTGGATACAGCTTCACTGATTACTATATGCACTGGTTGCGACAGGCTCCTGCACAAGGGCTTGAGTGGATGGGAAGCATTGACCCTGAAGCTGGTTCTACAAGCTATGCACAGAAGTTCCAGGGCAGACTCACCCTGACAGCAGATACATCCACAAACACAGCCTACATGGAGCTGAGCAGTCTGAGGTCTGCAGACACAGCCATGTATTACTGTGCAAGGA
IGHV	IGHV3	IGHV3-35	147656256	147656852	-	FALSE	GACGTGCAGCTGGTGGAGTCTGGGGGAAACCTGGTGAAGCCTGGGGGGTCCTTGAGACTCACCTGTGTGGTCTCCGGATTCACCTTCAGTAGCTAGGACATGAGCTGGGTCCGCCAGGCTCCAGGGAAGGGGCTGCAGTGGGTCGCATACATTTATGATGATGGAAGTAGCACAAGCTATGCAGACTCCGTGAAGGGCCGATTCACCAACTCCAGAGACAACGCCAAGAACACGCTGTATCTGCAGATGAACAGCCTGAAGACCGAGGACACGGCCACATATTACTGTGCAAGAGA
IGHV	IGHV3	IGHV3-34	147626513	147627114	-	FALSE	GACGTGCAGCTGGTGGAGGCTGGAGGAGACCTGGTGCAGTTTGGGGGGGGGGGTCCCTGAGACTCACCTGTGTAGCCTCTGGATTCACCTTCAGTAGCTATGGAATGAGCTGGGTTCGCCAGGCTCCAGGAAAGGGGCTGCACTGGCTCGCATATATTTATGATGATGGAAGTAGCACAAGCTACGCAGACTCCATGAAGGGCCGATTCCCCATCTCCAGAGATAACTCCAAGAACACGCTGTATCTGCAGATGAACAACCTGTGGGCCAAGGACAAGGCCACATATTACTGTGCAAGAGA
IGHV	IGHV3	IGHV3-33	147615064	147615660	-	TRUE	GACGTGCAGCTGATGGAGTCTGGGGGAGACCTGGTGAAGCCTGGGGGGTCCCTGAGACTCACCTGTGTGGCCTCTGGATTCACCTTCAGTAGCTACTACATGAACTGGGTCCGCCAGGCTCCAGGGAAGGGGCTGCAGTGGGTCGCATATATTAATACTGATGGAAGTAGCACAAGCTACGCAGACTCCGTGAAGGGCCGATTCACCATCTCCAGAGACAACGCCAAGAACACGCTGTATCTGCAGATGAACAGCCTCAAGACCGAGGATACGGCCACATATTACTGTACGAGAGA
IGHV	IGHV3	IGHV3-32	147556657	147557253	-	TRUE	GACGTGCAGTTGGTGGAGTCTGGGGGAGACCTGGTGAAGCCTGGGGGGTCCCTGAGACTCACCTGTGTGGCCTCTGGATTCACCTTCAGTAGCTATAGCATGAACTGGGTCCGCCAGGCTCCAGGGAAGGGGCTGCAGTGGGTCGCATACATTTATACTGATGGAAGTAGCACAAACTATGCAGACTCCGTGAAGGGACGATTCACCATCTCCAGAGACAACGCCAAGAACACACTGTATCTGCAGATGAACAGCCTGAAAACCGAGGACACGGCCACATATTACTGTGCAAGAGA
IGHV	IGHV3	IGHV3-31	147530684	147531280	-	TRUE	GATGTGCAGCTGGTGGAGTCTGGAGAAGACCTGGTGCAGCCTGGGGGGTCCCTGAGACTCACCTGTGTAGCCTCTGGATTCACCTTCAGTAGCTATAGCATGAGCTGGGTTCGCCAGGCTCCAGGAAAGGGGTTGCAGTGGCTCGCATATGTTTATGATGATGGAAGAAGCACATACTACGCAGACTCCATGAAGGGCCGATTCCCCATCTCCAGAGACAACTCCAAGAACACGCTGTATCTGCAGATGAACAACCTGCGGGCCGAGGACAAGGCCATATATTACTGTACAAGAGA
IGHV	IGHV3	IGHV3-30	147519480	147520076	-	TRUE	GACGTGCAGCTGGTGGAGTCTGGGGGAGACCTGGTGAAGCCTGGGGGGTCCCTGAGACTCACCTGTGTAGCCTCTGGATTCACCTTCAGTAGCTATGACATGAACTGGGTCCGCCAGGCTCCAGGGAAGGGGCTGCAGTGGGTCGCAGCAATTAGTTATAATGGAGGTAGCACATACTACGCAGACTCCGTGAAGGGCCGATTCACCATCTCCAGAGACAACGCCAAGAACACGCTGTATCTGCAGATGAACAGCCTCAAGACCGAGGACACGGCCACATATTACTGTGCGAAAGA
IGHV	IGHV3	IGHV3-29	147494062	147494658	-	TRUE	GACGTGCAGCTGGTGGAGTCTGGGGGAGACCTGGTGAAGCCTGGGGGGTCCCTGAGACTCACCTGTGTGGCCTCTGGATTCACCTTCAGTAGCTATGGAATGAGCTGGGTCCGCCAGGCTCCAGGGAAGGGGCTGCAGTGGGTCGCATATATTAGATACGATGGAAGTAGCACAAACTATGCAGACTCCGTGAAGGGCCGATTCACCATCTCCAGAGACAACGCCAAGAACACGCTGTATCTGCAGATGAACAGCCTCAAGACCAAGGACACGGCCACATATTACTGTGCAAGAGA
IGHV	IGHV3	IGHV3-28	147453784	147454380	-	TRUE	GACGTGCAGCTGGTGGAGTCTGGGGGAGACCTGGTGAAGCCTGGGGGGTCCCTGAGACTCACCGGTGTAGCCTCTGGATTCACCTTCAGTAGTTCCAGCATGAACTGGGTCCGCCAGGCTCCAGGAAAGGGGCTGCAGTGGGTCGCGTATATTAGTAGTAGTGGAGGTAGCACAAGCTACGCAGACTCCGTGAAGGGCCGATTCCCCATCTCCAGAGACAACGCCAAGAACACGCTGTATCTGCAGATGAACAACCTGAAGACTGAGGACACGGCCACATATTACTGTGCAAGAGA
IGHV	IGHV1	IGHV1-27	147429867	147430462	-	TRUE	CAGGTTTTGCTGGTGCAGTCTGGGGCTGAAGTGAGGAAGCCTGGGGCATCAGTGAAGATCTTCTGCAAAGCATCTGGATACAGCTTCACTGATTACTATATGCACTGGTTGCGACAGGCTCCTGCACAAGGGTTTGAGTGGATGGGAAGGATTGACCCTGAAGATGGTTCTACAAGCTATGCACAGAAGTTCCAGGGCAGACTCACCCTGACAGCAGACACATCCACAAACACAGCCTACATGGAGCTGAGCAGTCTGAGGTCTGCAGACACAGCCGTGTATTACTGTGCAAGGA
IGHV	IGHV3	IGHV3-26	147417573	147418169	-	TRUE	GACGTGCAGCTGGTAGAGTCTGGGGGAGACCTGGTGAAGCCTGGGGGGTCCCTGAGACTCACCTGTGTGGCCTCTGGATTCACCTACAGTAGCTACTACATGCACTGGGTTCGCCAGGCTCCAGGGAAGGGGCTGCAGTGGGTCGCATACATTTATACTGATGGAAGTAGCACATACTACGCAGACTCCGTGAAGGGCCGATTCACCATCTCCATTGACAACTCCAAGAACACGCTGTATCTGCAGATGAACAGCCTGAAGACCGAGGACACGGCCACATATTACTGTGCAAGAGA
IGHV	IGHV3	IGHV3-25	147395649	147396249	-	TRUE	GACGTGCAGCTGGTGGAGTCTGGAGAAGACCTGGTGCAGCCTGGGGGGTCCCTGAGACTCACCTGTGTAGCCTCTGGTTTCACCTCCAGTAGATATGCAATGAGGTGGGTTCACCAGGCTCCAGGAAAGGGGTTGCAGTGGCTCGCATATGTTTATGATGATGGAAGTAGCACATACTACGCAGACTCCATGAAGGGCCGATTCCCCATCTCCAGAGACAACTCCAAGAACACGCTGTATCTGCAGATGAACAACCTGCGGGCCGAGGACAAGGCCACATATTACTTACTGTGCAAGAGA
IGHV	IGHV3	IGHV3-24	147384333	147384929	-	TRUE	GACGAGCAGCTGGTGGAGTCTGGGGGAGACCTGGTGAAGCCTGGGGGGTCCCTGAGACTCACCTGTGTGGCCTCCGGATTCAACGTCGGTAGCTATGGAATGAGCTGGTTCCGCCAGGCTCCAGGAAAGGGGCTGCAGTGGGTCGCAGCAATTAGTGGTAGTGGAGGTAGCACAGGTTACGCAGACTCCGTGAAGGGCCGATTCACCATCTCCATTGACAACGCCAAGAACACGCTGTATCTGCAGATGGACAGCCTGAAGACTGAGGACACGGCCACATATTACTGTGCGAGAGG
IGHV	IGHV3	IGHV3-23	147361171	147361767	-	TRUE	GACGTGCAGTTGGTGGAGTCTGGGGGAGACCTGGTGAAGCCTGGGGGGTCCCTGAGACTCACCTGTGTGGCCTCTGGATTCACCTTCAGTAGCTATGGAATGAGCTGGGTCCGCCAGGCTCCAGGAAAGGGGCTGCAGTGGGTCGCATACATTTATGATGATGGAAGTGGCACATACTACGCAGACTCCGTGAAGGGCCGATTCACCATCTCCAGAGACAACTCCAAGAACACACTATATCTGCAGATGAATAGCCTGAAGACCGAGGACACGGCCACATATTACTGTGCAAGAGA
IGHV	IGHV3	IGHV3-22	147339177	147339773	-	TRUE	GACGTGCAGCTGGTGGAATCTGTAGGAGACCTGATGCCGCCTGGGGGGTCCCTGAGACTCACCTGTGTAGCCTCTGGATTCACCTTCAGTAGCTATGGAATGAGCTGGGTTCGCCAGGCTCCAGGAAAGGGGCTGCAGTGGCTCGCATATATTTATGATGAGGGAAGTAGCACATACTACGCAGACTCCGTGAAGGGCCGATTCACCATCTCCAGAGACAACGCCAAGAACACGCTGTATCTGCAGATGAACAACCTGTGGGCCAAGGACAAGGCCACATACTACTGTGCAAGAGG
IGHV	IGHV3	IGHV3-21	147330712	147331308	-	TRUE	GACGTGCAGTTGGTGGAGTCTGGGGGAGACCTGGTGAAGCCTGGGGGGTCCCTGAGACTCACCTGTGTGGCCTCTGGATTCACCTTCAGTAGCTATAGCATGAACTGGGTCCGCCAGGCTCCAGGGAAGGGGCTGCAGTGGGTCGCATATATTAGATATGATGGAAGTAGCACAGGCTACGCAGACTCCGTGAAGGGCCGATTCACCATCTCCAGAGACAACGCCAAGAACACGCTGTATCTGCAGATGAACAGCCTCAAGACCGAGGACACGGCCACATATTACTGTGCAAAAGA
IGHV	IGHV3	IGHV3-20	147303194	147303789	-	FALSE	GACGTGCAGCTGGTGGAGTCTGGGGGAGACCTGGTGAAGCCTGGGGGTCCCTGAGACTCACCTGTGTAGCCTCTGGATTCACCTTCAGTAGCTATGAAATGAGCTGGGTCCGCCAGGCTCCAGGGAAGGGGCTGCAGTGGGTCGCATACATTTATGATGATGGAAGTGGCACATACTACGTAGACTCCGTGAAGGGCCGATTCACCATCTCCAGAGACAACTCCAAGAACACACTATATCTGCAGATGAATAGCCTGAAGACCGAGGACACGGCCACATATTACTGTGCAAGAGA
IGHV	IGHV3	IGHV3-19	147281361	147281957	-	TRUE	GATGTGCAGCTGGTGGAATCTGGGGGAGACCTGGTGAAGTCTGGGGGGTCCCTGAGACTCACCTGTGTGGCCTCTGGATTCACCTTCAGTAGCTATAGCATGAACTGGGTCCGCCAGGCTCCAGGGAAGGGGCTGCAGTGGGTCGCATATATTAGTAGTAGTGGAGGTAGCATATACTACGCAGACTCCGTGAAGGGCCGATTCACCATCTCCAGAGACAATGCCAAGAACACGCTGTATCTGCAGATGAACAGCCTGAAGACCGAGGACACGGCCACATATTACTGTGCGAGTGA
IGHV	IGHV3	IGHV3-18	147235870	147236466	-	FALSE	GACGTACAGCTGGTGGAGTCTGGAGGAGACCTGGTGCAGCCCGGGGGGTCCCTGAGACTCACCTGTGTGGCCTCTGGATTCACCTTCAGTAGATATGGAATGAGCTAGGTTCGCCAGGCTCCAGGAAAGAGGCTGCAGTGGCTCGCATATATTTATGATGATGGAAGTAGCACATACTACGCAGACTCCGTGAAGGGCCGATTCACCATCTCCAGAGACAACTCCAAGAACACGGTGTATCTGCAGATGAACAACCTGTGGGCCGAGGACAAGGCCACATATTACTGTGCAAGAGA
IGHV	IGHV3	IGHV3-17	147223958	147224551	-	TRUE	GACGAGCAGCTGGTGGAGTCTGGGGGAGACCTGGTGAAGCCTGGGGGGTCCCTGAGACTCACCTGTGTGGCCTCCGGATTCAACGTCCGTAGCTATGCAATGAGCTGGGTCCGCCAGGCTCCAGGAAAGGGGCTGCAGTGGGTCTCAGCAATTAGTAGTGGAGGTAGCACAGGCTACACAGACTCCGTGAAGGGCCGATTCACCATCTCCAGAGACAACGCCAAGAACACTCTGTATCTGCAGATGAACAGCCTGAAGACTGAGGACACGGCCACATATTACTGTGCGAGAGA
IGHV	IGHV3	IGHV3-16	147198245	147198841	-	TRUE	GATGTGCAGCTGGTGGAATCTGGGGGAGACCTGGTGAAGCCTGGGGGGTCCCTGAGACTCGCCTGTGTGGCCTCTGGATTCACCTTCAGTAGCTACTACATGCACTGGGTCCGCCAGGCTCCAGGGAAGGGGCTGCAGTGGGTCGCACAAATTAGTAGTAGTGGAGGTAGCACATACTACGCAGACTCCGTGAAGGGCCGATTCACCATCTCCAGAGACAACGCCAAGAACACGCTGTATCTGCAGATGAACAGCCTGAAGACCGAGGACACGGCCACATATTACTGTGCGAGTGA
IGHV	IGHV3	IGHV3-15	147182851	147183447	-	TRUE	GACGTGCAATTGGTGGAGTCTGGGGGAGACCTGGTGAAGCCCGGGGGGTCCCTGAGACTCACCTGTGTGGCCTCTGGATTCACCTTCAGTAGCTATGCAATGAGCTGGGTCCGCCAGGCTCCAGGGAAGGGGCTGCAGTGGGTCGCAGATATTAGTAGTAGTGGAGGTAGCACATACTACGCAGACTCCGTGAAGGGCCGATTCACCATCTCCAGAGACAATGCCAAGAACACGCTGTATCTGCAGATGAACAGCCTCAAGACCGAGGACACGGCCACATATTACTGTGCGAAAGA
IGHV	IGHV3	IGHV3-14	147150613	147151209	-	TRUE	GACGTGCAGCTGGTGGAGTCTGGGGGAGACCTGGTGAAGCCTGGGGGGTCCCTGAGACTCACCGGTGTAGCCTCTGGATTCACCTTCAGTAGTTCCAGCATGAACTGGGTCCACCAGGCTCCAGGAAAGGGGCTGCAGTGGGTCGCGTATATTAGTAGTAGTGGAGGTAGCACAAGCTACGCAGACTCCGTGAAGGGCCGATTCACCATCTCCAGAGACAACGCCAAGAACACGCTGTATCTGCAGATGAACAACCTGAAGTCTGAGGACACGGCCACATATTACTGTGCAAGAGA
IGHV	IGHV3	IGHV3-13	147109181	147109777	+	TRUE	GACGTGCAGCTGGTGGAGTCTGGGGGAGACCTGGTGAAGCCTGGGGGGTCCCTGAGACTCACATGTGTGGCCTCTGGATTCACCTTCAGTATCTATTGGATGCACTGGGTTCGCCAGGCTCCAGGGAAGGGGCTGCAGTGGGTCGCAAATATTTATACTGATGGAAGTAGCACAAACTATGCAGACTCCGTGAAGGGCCGATTAACCATCTCCAGAGACAACTCCAAGAACACGCTGTATCTGCAGATGAACAACCTGAGGACCGAGGACACGGCCACATATTACTGTGCAAGAGA
IGHV	IGHV1	IGHV1-12	147097369	147097964	+	TRUE	CAGGTTTTGCTGGTGCAGTCTGGGGCTGAAGTGAGGACGCCTGGGGCATCAGTGAAGATCTTCTGCAAAGCATCTGGATACGGCTTCACTGATTACTATATGCACTGGGTGCGACAGTCTCCTGCACAAGGGCTTGAGTGGATGGGAAGCATTGACCCTGAAGATGGTGCTACAAGCTACGCACAGAAGTTCCAGGGCAGACTCACTCTGACGGCAGACACATCCACAAACACAGCCTACATGGAGCTAAGCAGTCTGAGGTCTGCAGACACGGCCATGTATTACTGTGCAAGGA
IGHV	IGHV3	IGHV3-11	147074262	147074858	+	TRUE	GACGTGCAGCTGGTGGAGTCTGGGGGAGACCTGGTGAAGCCTGGGGGGTCCCTGAGACTCACCAGTGTAGCCTCTGGATTCACCTTCAGTAGTTCCAGCATGAACTGGGTCCGTCAGGCTCCAGGAAATGGGCTGCAGTGGGTCGCGTATATTAGTAGTAGTGGAGGTAGCACAAGCTACACAGACTCCGTGAAGGGCCAATTCACCATCTCCAGAGACAACGCCAAGAACACGCTGTATCTGCAGATTAACAACCGGAAGTCAGAGGACATGGCCACATATTCCTGTGCAAGAAA
IGHV	IGHV3	IGHV3-10	147042358	147042951	+	TRUE	GACGTGCAGCTGGTGGAGTCTGGGGGAGACCTGGTGCAGCCTGGGGGGTCCCTGAGACTCACCTGTGTGGCCTCTGGATTCACCTTCAGTAGCTATGAAATGAGCTGGGTCCGCCAGGCTCCAGGGAAGGGGCTGCAGTGGGTCGCATATATTAGTAGTGGAGGTAGCACATACTACGCAGACTCCGTGAAGGGCCGATTCACCATCTCCAGAGACAATGCCAAGAACACGCTGTATCTGCAGATGAACAGCCTCAAGACCGAGGACACGGCCACATATTACTGTGCGAGAGA
IGHV	IGHV3	IGHV3-9	147030734	147031330	+	FALSE	GACGTGCAGCTGGTGGAGTCTGGAGAAGACCTGGTGCAGCCTGGGGGGTCCTTGAGACTCACCTGTGTATCCTCTGGATTCACCTTCAGTAGATATGCAATGAGCTGGGTTCGCCAGGCTCCAGGAAAGGGGCTGTAGTGGCTCGCATATGTTTATGATGATGGAAGAAGCACATACTACGCAGACTCCATGAAGGGCCGATTCCCCATCTCCAGAGACAACTCCAAGAACACGCTGTATCTGCAGATGAACAACCTGAAGTCTGAGGACACGGCCACATATTACTATGCAAGAGA
IGHV	IGHV3	IGHV3-8	147009057	147009653	+	TRUE	GACGTGCAGCTGGTGGAGTCTGGGGGAGACCTGGTGAAGCCTGGGGGGTCCCTGAGACTCACCTGTGTTGCCTCTGGATTCACCTTCAGTAACTATTGGATGAGCTGGGTCCGTCAGGCTCCAGGGAAGGGGCTGCAGTGGGTCGCATATATTTATGATGATGGAAGTAGCACATACTACGCAGACTCCGTGAAGGGCCGATTCACCATCTCCAGAGACAACGCCAAGAACACGCTGTATCTGCAGATGAACAGCCTGAAGACTGAAGACACGGCCACATATTACTGTGCAAGTGA
IGHV	IGHV1	IGHV1-7	146996668	146997262	+	FALSE	CAGGTTTTGCTGGTGCAGTCTGGGGCTGAAGTGAGGAAGCCTGGGGCATCAGTGAAGACCTTCTGCAAAGCATCTGGATACAGCTTCACTGATTACTATATGCACGGGTGCAACAGGCTCCTGCACAAGGGCTTGAGTGGATGGGAAGCATTGACCCTGAAGATGGTGCTACAAGTTATGCACAGAAGTTCCAGGGCAGACTCACTCTGACGGCAGACACATCCACAAACACAGCCTACATGGAGCTAAGCAGTCTGAGGTCTGCAGACACGGCCATGTATTACTGTGCAAGGA
IGHV	IGHV1	IGHV1-6	146971807	146972402	-	TRUE	CAGGTTTTGCTGGTGCAGTCTGGGGCTGAAGTGAGGAAGCCTGAGGCATCAGTGAAGATCTTCTGCAAAGCATCTGGATACAGCTTCACTGATTACTATATGTACTGGGTGCGACAGGCTCCTGCACAAGGGTTTGAGTGGATGGGAAGCATTGACCCTGAAGATGGTTCTACAAGCTATGCACAGAAGTTCCAGGGCAGACTCACCCTGACAGCAGACACATCCACAAACACAGCCTACATGGAGCTGAGCAGTCTGAGGTCTACAGACATGGCCGTGTATTATTGTGCAAGGA
IGHV	IGHV3	IGHV3-5	146959524	146960120	-	TRUE	GACGTGCAGCTGGTGGAGTCTGGGGGAAACCTGGTGAAGCCTGGGGGGTCCCTGAGACTCACCTGTGTGGCCTCTGGATTCACCTTCAGTAGCTACGACATGAGCTGGGTCCGCCAGGCTCCAGGGAAGGGGCTGCAGTGGGTCGCATACATTTATGATGATGGAAGTAGCACAAGCTACGCAGACTCCGTGAAGGGCCGATTCACCATCTCCAGAGACAACGCCAAGAACACGCTGTATCTGCAGATGAACAGCCTGAAGACCGAGGACACGGCCACATATTACTGTGCAAGAGA
IGHV	IGHV3	IGHV3-4	146930833	146931429	-	TRUE	GACGTGCAGGTGGTGGAGTCTGGAGGAGACCTGGTGCAGCCTGGGGCGTCCCTGAGACTCACCTGTGTGGCCTCTGGATTCAACGTCCGTAGCTATGGAATGAGCTGGGTCCGCCAGGCTCCAGGAAAGGGACTGCAGTGGCTCGCATATATTTATGATGATGGAAGTAGCACAAGCTACGCAGACTCCATGAAGGGCCAATTCCCCATCTCCAGAGATAACTCCAAGAACACGGTGTATCTGCATATGAACAACCTGTGGGCCGAGGACAAGGCCACATATTACTGTGCAAGAGA
IGHV	IGHV3	IGHV3-3	146920501	146921118	-	TRUE	GACGTGCAGCTGGTGGAGTCTGGGGGAGACCTGGTGAAGCCTGGGGGGTCCGTGAGACTCACCTGTGTGTTGCCTCTGGATTCACCTTCAGTAGCTATTGGATTAATCAGTATCTATTGGATGAGCTGGGTCCGCCAGGCTCCAGGAAAGGGGCTGCAGTGGGTCGCAGGAATTAGTGGTAGTGGAGGTAGCACAGGCTACGCAGACTCCGTGAAGGGCCGATTCACTATCTCCATTGACAACGCCAAGAACACGCTGTATCTGCAGATGGACAGCCTGAAGACTGAGGACACGGCCACATATTACTGTGCAAGAGG
IGHV	IGHV3	IGHV3-2	146886949	146887545	-	TRUE	GACGTGCAGCTGGTGGAGTCTGGGGGAGACCTGGTGAAGCCTGGGGGGTCCCTGAGACTCACCTGTGTAGCCTCTGGATTCACCTTCAGGAGCTATTGGATGAACTGGGTCCGCCAGGCTCCTGGGAAGGGGCTGCAGTGGGTCTCAGCAATTAGTGGTAGTGGAGGTAGCACAGGCTACGCAGACTCCGTGAAGGGCCGATTCACCATCTCCAGAGACAACGCCAAGAACACGCTGTATCTGCAGATGAACAGCCTCAAGACCGAGGACACGGCCACATATTACTGTGCGAAAGA
IGHV	IGHV4	IGHV4-1	146854086	146854678	-	TRUE	CAACTTACACTTCGGGAGTCCGGCCCAGGACTGGTGAAGCCTTCACAATCCCTCTCTCTCACCTGCGTTGTCTCCGGAGGCTCTGTTACCAGCAGTTACTACTGGAACTGGATCCGCCAGCGCCCTGGGAGAGGGTTGGAGTGGCTGGGGTACTGGTCAGGTAGCAGCAGCTACAACCCGGCTTTCCAGGGCCGCATCTCCATCACTGCTGACACAGCCCAGAACCAGTTCTCCCTGCAGCTGAGCTCCATGACCACCGAGGACACGGCCGTGTATTACTGTGCAAGAAGCA
IGHD	NA	IGHD7	146814248	146814318	-	NA	GGTAGTAGCGGGTGGGCT
IGHD	NA	IGHD6	146814405	146814478	-	NA	GCATAGCGGAAGCTGGTCC
IGHD	NA	IGHD5	146814635	146814709	-	NA	TCACAACCCC
IGHD	NA	IGHD4	146816075	146816150	-	NA	GGTACCGGGGTACTACCTCC
IGHD	NA	IGHD3	146816802	146816877	-	NA	TCTATAACTACGGGTGGTAC
IGHD	NA	IGHD2	146818313	146818390	-	NA	TTACTACGATAGCGACTATGCC
IGHD	NA	IGHD1	146819308	146819394	-	NA	GTGACTACTGTATCGGGAGTAGCTGTGCTAC
IGHJ	NA	IGHJ6	146793943	146794049	-	NA	ATTACTACGGTATCGATCTCTGGGGCCATGGAACCATAGTCACAGTGTCCTCAG
IGHJ	NA	IGHJ5	146794544	146794647	-	NA	ACAACTGGTTCAACTACTGGGGCCCCGGGACCCTGGTCACCGTGTCTTCAG
IGHJ	NA	IGHJ4	146794845	146794945	-	NA	ACTACTTTGACTACTGGGGCCAAGGAGCCCTGGTGACGGTGTCCTCAG
IGHJ	NA	IGHJ3	146795193	146795295	-	NA	CAATACTTTTGGTATCTGGGGCCAAGGTACCCAGGTCACCGTCTCCCAAG
IGHJ	NA	IGHJ2	146795403	146795508	-	NA	TCGCTATGAGCTCGACATGTGGGGACGGGGCATCCCGGTCACCATCTCCTCGA
IGHJ	NA	IGHJ1	146795735	146795841	-	NA	CCTATGATTACTTCCAGTTTTGGGGCCAGGGCACCCTGGTCACCGTCTCCTCAG
IGHC	NA	IGHM	146785543	146787313	-	NA	GAGACCTCATCCCGTCCAAATCTCTTCCCCCTCATCACCTGTGAGAGCTCCCTGTCCGATGAGCCCCTGGTGGCCATGGGCTGCCTGGCCCGGGACTTCCTGCCCAGCTCCGTCACCTTCTCCTGGAACTACAAGAACAACAGTGTGGTCAACAACCAGGACATCCAGACCTTCCCTCCAGTCCTGAGAGAGGGCAAGTACGTGGCTACCTCTCAGGTGCTCCTGCCCTCCGTGGACGTCCTCCAGGGTTCAGATGACTTCCTCACATGCAATGTGAAACACCCCAAGGGCAACAGTGAGGTGAACGTGCCCATCCCA
IGHC	NA	IGHD	146776787	146779749	-	NA	CACGTGTTCCCCTTGGTCTCAGGGTGTCAAGCTCCGAAAGAAGGCGACCCCGTAGTCCTGGCCTGCTTGACAAGAGGATACTCCCAAGAGTCAGTGCAGGTGACCTCGGTTTCGGGGAAGCAGGACCAGGCCAAAAAGACCAATCTCTTCGTGCTGAAGGCACAAGACAACATTGAGCTGTCCTTCCTGACTGCCCGGTGGAAGCCAGACCCCCACCAGTGCAGCACCACCAGCGGCAAGCTGCAGAAGGCCTTCCAGTGG
IGHC	NA	IGHG1	146734311	146735826	-	NA	GCCTCCACCACGGCCCCATCGGTGTTCCCACTGGCCCCCAGCTGCGGGACCACATCTGGCGCCACCGTGGCCCTGGCCTGCCTGGTGTTGGGCTACTTCCCTGAGCCGGTGACCGTGTCCTGGAACTCCGGCGCCCTGACCAGCGGTGTGCACACCTTCCCGGCCGTCCTGCAGGCCTCGGGGCTGTACTCTCTCAGCAGCATGGTGACAGTGCCCTCCAGCAGGTGGCTCAGTGAGACCTTCACCTGCAACGTGGCCCACCCGCCCAGCAACACCAAGGTGGACAAGACC
IGHC	NA	IGHG2	146714453	146716062	-	NA	GCCTCCCCCACGGCCCCATCGGTGTTCCCACGGGCCCCCAGCTGTGGGACCATATCTGGCGCCACCGTGGCCCTGATCTGCCTGGTGTTAGGCTACTTCCCTGAGCCGGTGACCGTGTCCTGGAAGCCCGGCGGCCTGACCAGCGGTGTGCACACCTTCCCGGCCGTCCTGCAGGCCTCGGGGCTCTACTCTCTCAGCAGCACGGTGACAGTGCCCACCAGCAGCTGGCTCAGTGAGACCTTCACCTGCAACGTGGCCCACCCGCCCAGCAACACCAAGGTGGAAAAGATC
IGHC	NA	IGHG3	146695566	146697073	-	NA	GCCTCCACCACGGCCCCATCGGTGTTCCCACTGGCCCCCAGCTGCGGGACCACATCTGGCGCCACCGTGGCCCTGGCCTGCCTGGTGTTAGGCTACTTCCCTGAGCCGGTGACCGTGTCCTGGAACTCCGGCGCCCTGACCAGCGGTGTGCACACCTTCCCGTCCGTCCTGCAGGCCTCGGGGCTCTACTCTCTCAGCAGCATGGTGACAGTGCCCTCCAGCAGGTGGCTCAGTGAGACCTTCACCTGCAACGTGGCCCACCCGCCCAGCAACACCAAGGTGGACAAGATC
IGHC	NA	IGHE	146674957	146676411	-	NA	GCCTCCATCCAGGCCCCCCTCGTCTTCCCCTTGGCCACCTGCTGCAAAGGCACCATCGCCACTGCCCCATCCGTGACACTGGGCTGCCTGGTCACGGGCTACTTCCCGATGCCGGTGACTGTGACCTGGGATGCAGGGTCCCTGAACAAGAGCGTCGTGACCCTCCCCGCCACCCTCCAGGAGACCTCTGGCCTCTACACCACCACCAGCCACGTGACCGTCTCGGGCGAGTGGGCCAAACAGAAGTTCACCTGCAGTGTGGCTCACGCGGAGTCCCCCACCATCAACAAGACCGTCAGT
IGHC	NA	IGHA	146658958	146660551	-	NA	GAGTCCAAAACCAGCCCCCGTGTCTTCCCGCTGAGCCTCAGGACCAGTGACCCAGCCGGGCAAGTGGTCATTGCCTGCCTGGTGCAAGGGTTCTTCCCGCCGGAGCCCGTGAGAGTGACTTGGAGCCCCAGCAAGGAAGGCGCGTCCATCCGGAACTTCCCCGTAGTGAAGTCTGCTTCCGGGAACCTGTACACCACGAGCAGCCAGCTGACCCTGCCGGCTAGCCAGTGCCCCGATGGCACGTCCCTGCAATGCCAAGTGGAGCACTATTCCAGCACCAGCCCGGCCGTGTCTGTGCCCTGCAGA

### Sheet: IGHV lookup
IMGT name	Seq
IGHV3-8D	GACGTGCAGCTGGTGGAGTCTGGGGGAGACCTGGTGAAGCCTGGGGGGTCCCTGAGACTCACCTGTGTTGCCTCTGGATTCACCTTCAGTAACTATTGGATGAGCTGGGTCCGTCAGGCTCCAGGGAAGGGGCTGCAGTGGGTCGCATATATTTATGATGATGGAAGTAGCACATACTACGCAGACTCCGTGAAGGGCCGATTCACCATCTCCAGAGACAACGCCAAGAACACGCTGTATCTGCAGATGAACAGCCTGAAGACTGAAGACACGGCCACATATTACTGTGCAAGTGA
IGHV1-7D	CAGGTTTTGCTGGTGCAGTCTGGGGCTGAAGTGAGGAAGCCTGGGGCATCAGTGAAGACCTTCTGCAAAGCATCTGGATACAGCTTCACTGATTACTATATGCACGGGTGCAACAGGCTCCTGCACAAGGGCTTGAGTGGATGGGAAGCATTGACCCTGAAGATGGTGCTACAAGTTATGCACAGAAGTTCCAGGGCAGACTCACTCTGACGGCAGACACATCCACAAACACAGCCTACATGGAGCTAAGCAGTCTGAGGTCTGCAGACACGGCCATGTATTACTGTGCAAGGA
IGHV3-61	GACGGCAGCTGGTGGAGTCTGGGGGAGACCTGGTGAAGCCTGGGGGTCCCTGAGACTCACCGGTGTAGACTCTGGATTCACCTTCAGTAGTTCCAGCATGAACTGGGTCCCCCAGGCTCCAGGGAAGGGGCTGCAGTGGGTCTCACGGATTAATACTGATGGAAGTGGCACATACTACGCAGATTCCGTAAAGGGTTGATTCACCATCTCCAGAGACAACGCCAAGAACACACTGTATCTGCAGATTAACCTAAGGGCCGAAGACACGGCCACATATTACTGTGCAAGAGA
IGHV3-60	GATGTGCAGCTGGTGGAATCTGGGGGAGACCTGGTGAAGCCTGGGGGGTCCCTGAGACTCACCTGTGTAGCCTCTGGATTCACCTTCAGTAGCTATGACATGAACTGGGTCCGCCAGGCTCCAGGGAAGGGGCTGCAGTGGGTCGCATATATTAGTAGTAGTGGAGGTAGCATATACTACGCAGACTCCGTGAAGGGCCGATTCACCATCTCCAGAGACAACGCCAAGAACACTCTGTATCTGCAGATGAACAGCCTGAAGACCGAGGACACGGCCACATATTACTGTGCGAGTGA
IGHV3-59	GACGTGCTGGTGGTGGAGTCTGGGGGAGACCTGGTGAAGCCTGGGGGGTCCCTGAGACTCACCTGTGTAGCATCTGGATTCACCTTCAGTGGCTATTGGATGAGCTGGGTCCGCCAGGCTCCAGGGAAGGGGCTGCAGTGGGTCGCAGAAATTAGTGGTAGTGGAGGTAGCACAAACTATGCAGACTCCATGAAGGGCCAATTCATCATCTCCAGAGACAACTCCAAGAACACGCTGTATCTGCAGATGAACAACCTGAAGACCGAGGACACGGCCACGTATTACTGTGCGAGAGA
IGHV3-58	GACGTGCAGCTGGTGGAGTCTGCGGGAGACCTGGTGAAGCCTGGAGGGTCCCTGAGACTCACCTGTGTAGCCTCTGGATTCACCTTCAGTAGCAACAGCATGAACTGGGTCCACCAGGCTCTAGGAAAGGGGCTACAGTGGGTCGCATATATCAGATATGATGGAAGTAGCACATACTACACAGACTCCGTGAAGGGTCGATTCACCATCTCCAGAGACAACGCCAAGAACACCCTCTATCTGCAGATGAACAATCTGAGAGCCGAAGACACGGCCACATATTACTGTGCAAGAGA
IGHV3-57	GACGTGCTGGTGGTGGAGTCTGGGGGAGACCTGGTGAAACCTGGGGGGTCCCCCAGACTCACCTGTGTAGCCTCTGGATTCACCTTCAGTGGCTACGACATGAACTGGGTCCGCCAGGCTCCAGGAAAGGGGCTGCAGTGAGTCACATATATTAGTAATAGTGGAGGTAGCACAAGGTACGCAGACTCCGTGAAGGGCCTATTCACCATCTCCAGAGACAACGCCAAGAACATGCTGTATTTGCAGATGAACAATCTGAGGGCCGAGGACACAGCCACGTATTACTATGCAAGAGA
IGHV1-12D	CAGGTTTTGCTGGTGCAGTCTGGGGCTGAAGTGAGGACGCCTGGGGCATCAGTGAAGATCTTCTGCAAAGCATCTGGATACGGCTTCACTGATTACTATATGCACTGGGTGCGACAGTCTCCTGCACAAGGGCTTGAGTGGATGGGAAGCATTGACCCTGAAGATGGTGCTACAAGCTACGCACAGAAGTTCCAGGGCAGACTCACTCTGACGGCAGACACATCCACAAACACAGCCTACATGGAGCTAAGCAGTCTGAGGTCTGCAGACACGGCCATGTATTACTGTGCAAGGA
IGHV3-13D	GACGTGCAGCTGGTGGAGTCTGGGGGAGACCTGGTGAAGCCTGGGGGGTCCCTGAGACTCACATGTGTGGCCTCTGGATTCACCTTCAGTATCTATTGGATGCACTGGGTTCGCCAGGCTCCAGGGAAGGGGCTGCAGTGGGTCGCAAATATTTATACTGATGGAAGTAGCACAAACTATGCAGACTCCGTGAAGGGCCGATTAACCATCTCCAGAGACAACTCCAAGAACACGCTGTATCTGCAGATGAACAACCTGAGGACCGAGGACACGGCCACATATTACTGTGCAAGAGA
IGHV3-56	GACGTGCAGCTGGTGGAATCTGGAGGAGACCTGAAGCAGCCTGGAAGGTCCCTGAGACTCACCTGTGTAGCCTCTGGATTCACCTTCAGTAGCTATGGAATGAGCTGGGTTCGCCAGGCTCCAGGAAAGGGGCTGCGTGGATCGCATATATTTATGATGATGGAGACTCCATTAAGGGCCGATTCCCCATCTACAGACAACGCTAAGAACACGCTGTATCTGCAGATAAACAACCTGTGGGCCAAGAACAAGGCCACACATTACTGTGCAAGAGA
IGHV3-55	GACGAGCAGCTGGTGGAGTCTGGGGGAGACCTGGTGAAGCCTGGGGGGTCCCTGAGACTCACCTGTGTGGCCTCTGGATTCACCTTCAGTAGCTATGGAATGAGCTGGGTCCGCCAGGCTCCATGAAAGGGGCTTCAGTGGGTATCAGCAATTAGTTATAATGGAGGTAGCACAGGCTACGCAGACTCCATGAAGGGCCGATTCACCATCTCCAGAGACAACGCCAAGAACACGCTGTATCTGCAGATGAACAGCCTCAAGACCGAGGACACGGCCACATACTACTGTGCGAAAGA
IGHV3-54	GACGTGCAGCTGGTGGAGTCTGGAGGAGATCTGGTGAAGCCTGGGGGGTCCCTGAGACTCACATGTGTAGCCTCTGGATTCACCTTCAGTAGCTATGAAGTGAGCTGGGTCCGCCAGGCTCCAGGGAAGGGGCTGCAGTGGGTCGCATATATTTATGATGATGGAAGTAGCACATACTACGCAGACTCAGTGAAGGGCCGATTCACCATCTCCAGAGACAACGCCAAGAACATGCTGTATCTTCAGATGAACAACCTGAAGACCGAGGACACGGCCACATATTACTGTGCAAGAGA
IGHV3-53	GACGTGCAGCTGGTGGAGTCTGGGGGAGACCTGGTGAAGCCTGGGGGGACCCTGAGACTCACCTGTGTAGCCTCTGGATTCACCTTCAGTGGCTATTGGATGAGCTGGGTCCGCCAGGCTCCAGGGAAGGGGCTGCAGTGGGTCGCAGAAATTAGTGGTAGTGGAGGTAGCACAAACTATGCAGACTCCATGAAGGGCCAATTCACCATCTCCAGAGACAACTCCAAGAACACGCTGTATCTGCAGAAGAACAACCTGAAGACCGAGTACAAGACCATGTATTACTGTGTAAGAGA
IGHV3-52	GATGTGCAGCTGGTGGAATCTGGGGGAGACCTGGTGAAGCCTGGGGGGTCCCTGAGACTCACCTGTGTAGCCTCTGGATTCACCTTCAGTAGCTACCACATGAACTGGGTCCGCCGGGCTCCAGGGAAGGGGCTGCAGTGGGTCGCATATATTAGTAGTAGTGGAGGTAGCATATACTACGCAGACTCCGTGAAGGGCCGATTCACCATCTCCAGAGACAACGCCAAGAACACGCTGTATCTGCAGATGAACATCCTGAAGACCGAGGACACGGCCACATATTACTGTGCGAGTGA
IGHV3-51	GATGTGCAGCTGGTGGAGTCTGGGGGAGACCTGGTGAAGCCTGGGGGGTCCCTGAGACTCACCAGTGTGGCCTCTGGATTCACCTTCAGTAGTTCCAGCATGCACTGGGTCCGCCAGGCTCCAGGGAAGGGGCTGCAGTGGGTCGCATATATTAGTGGTAGTGGAGGTAGCACAAGATACGCAGACTCTGTGAAGGGCCAATTCACCATCTCCAGAGATAACGCCAAGAACACGCTGTATCTGCAGATGAACAACCTGAAGTCTGAGGACACGGCCACATATTACTGTGCAAGAAA
IGHV3-50	GACGTGCAGCTGGTGGAGTCTGGGGGAGACCTGGTGAAGCCTGGAGGGTCCCTGAGACTCACCTGTGTGGCCTCTGGATTCACCTTCAGTGGCTATAGCATGCACTGGGTCCGCCAGGCTCCTGGAAAGGGGCTACAGTGGGTTGCACACATTTATGATGATGGAAGTAGCACAAGCTACACAGACTCCGTGAAGGGCTGATTCACCATCTCCAGAGACAACGCCAAGAACACGCTGTATCTACATATGAACAGCCTGAAGCCCGAGGACACGGCCACATATTACTGTGCAAGAGA
IGHV3-49	GACGTGCAGGTGGTGGAGTCTGGAGGAGACCCGGTGCAGCCTGGGGGATCCCTGAGACTCACCGGTGTAGCCTCTGGATTCACCTTCAGTTGATATGGAATGAGCTGGGTTCGCCAGGCTCCAGGAAAGGGGCTGCAGTGGCTCGCATATATTTATGATGATGGAAGTAGCACATACTACGCAGACTCTATGAAGGGCCGTTTCCCCTTCTCCAGAGACAACTCCAAGAACACGCTGTATCTGCAGATGAACAACCTGCGGGCCGAGGACAAGGCCACATATTACTGTGCAAGAGA
IGHV3-48	GACGAGCAGCTGGTGGAGTCTGGGGGAGACCTGGTGAAGCCTGGGGGGTCCCTGAGACTCACCTGTTTGGCCTCTGGATTCACCTTCAGTAGATATGGAATGAGCTGGGTCCGCCAGGCTCCAGGGAAGGGGCTGCAGTGGGTCGCAGCAATTAGTGGTAGTGGAGGTAGCACATACTACGCAGACTCCGTGAAGGGCCGATTCACCATCTCCAGAGACAACGCCAAGAACACGCTGTATCTGCAGATGAACAGCCTCAAGACCGAGGACACGGCCACATATTACTGTGCGAGAGG
IGHV3-47	GACGTGCAGCTGGTGGAGTCTGGAGGAGATCTGGTGAAGCCTGGGGGGTCCCTGAGACTCACCTGTGTGGCCTCCGGATTCACCTTCAGTAGCTCTTGGATGAGCTGGGTCCGCCAGGCTCCAGGGAAGGGGCTGCAGTGGGTGGCATATATTAATACTGATGGAAGTAGCACAAGCTACGCAGACTCCGTGAAGGGCCGATTCACCATCTCCAGAGACAACGCCAAGAACACGCTCTATCTGCAGATGAACAACCTGAAGACTGAGGACACGGCCACATATTACTGTGCAAGAGA
IGHV3-46	GACGTGCAGCTGGTGGAGTCTGGAGGAGACCTGGTGAAGCCTGGGGGGTCCCTGAGACTCACCTGTGTAGCCTCTGGATTCACCTTCAGTAGATATGGAATGAGTTGGGTTCGCCAGGCTCCAGGGAAGGGGCTTCAGTGGCTCGCATATATTTATGATGATGGAAGTAGCACAAGATATGCAGACTCCATTAAGGGCTGATTCCCCATCTCCAGAGACAACTCCAAGAACACGCTGTATCTGCAGATGAACAACCTGCGGGGCGAGGACAAGGCCACATATTACTGTGCAAGAGA
IGHV3-45	GACGTGCAGCTGGTGGAGTCTGGGGGAAACCTGGTGAAGCCTGGGGGCTCCCTGAGACTCACCTGTGTGGCCTCTGGATTCACCTTCAGTAGCTATTGGATGAGCTGGGTCCGCCAGGCTCCAGGGAAGGGGCTGCAGTGGGTCTCAGCAATTAGTAGTGGAGGTAGCACATACTACGCAGACTCCGTGAAGGGCCGATTCACCATCTCCAGAGACAACGCCAAGAACACGCTGTATCTGCAGATGAACAGCCTGAAGACCGAGGACACGGCCATATATTACTGTGCCAGAGA
IGHV3-44	TACGTGCAGCTGGTGGAGTCTGGGGGAGACCTGGTGAGCCTGGGGGGTCCCTGAGACTCACCGGTGTGGCCTCTGGATTCACCTTCAGTAGTTCCAGCATGCACTGGGTCCGCCAGGCTCCAGGGAAGGGGCTGCAGTGGGTCGCGTATATTAGTAGTAGTGGAGGTAGCACAAGCTATGCAGACTCCGTGAAGGGCCGATTCACCATCTCCAGAGACAACGCCAAGAACACGCTGTATCTGCAGATGAACAACCTGAAGTCTGAGGACACGGCCACATATTACTGTGCAAGAAA
IGHV(I)-43	CTAGTCCAGGGCTTTTAGATATCTTCATCTAATAGACGGAAGCCAGGATGCATTTATTACCCCCATTTTGTGCAGCAGTTTGGAGTCACGCTTATCCAGGAATAAGACGTTCAGATGTCAGAGCCAACATCAGGTTCAGGTGGTCTCTGCCTCATTCAATACTGGTCCACAATGGGGAGAATTTTCTGTAAGGTCTTATCACTCAGTGGCAGGAGCTCAGTCTGCACACAGGGCAGACTCACTCTGACGGCAGACACATCCACAAACACAGCCTACATGGAGCTGAGCAGTCTGAGGTCTGCAGCACGGCCATGTATTACTGTGCAAGGA
IGHV3-42	GACGTGCAGCTGGTGGAGTCTGGGGGAGACCTGGTGAAGCCTGGGGGGTCCCTGAGACTCACCTGTGTGGCCTCTGGATTCACCTTCAGTAGCAATGCAATGAGCTGGGTCCGCCAGGCTCCAGGGAAGGGGCTGCAGTGGGTCGCGTATATTAGTAGTAGTGGAGGTAGCACAAGCTACGCAGACTCCATGAAGGGCCAATTCACCATCTCCAGAGACAACTCCAAGAACACACTGTATCTGCAGATGAACAGCCTCAAGACCGAGGACACGGCCACATATTACTGTGCGAGAGA
IGHV3-41	GACGTGCAGCTGGTGGAGTCTGGTGGAGACCTGGTGAAGCCTGGGGGGTCCCTGAGACTCACCGGTGTAGCCTCTGGATTCACCTTCAGTAGATATGGAATGAGCTGGGCTCGCCCGGCTCCAGGAAAGGGGCTGCAGTGGCTCGCATATATTTATGATGATGGAAGTAGCACATACTACGCAGACTCCGTGAAGGGCCGATTCACCATCTCCAGAGACAACTCCAAGAACACGCTGTATCTGCAGATGAACAACCTGCGGGCCGAGGACAAGGCCACATATTACTGTGCAAGAGA
IGHV3-40	GACGTGCAGCTGGTGGAGTCTGGGGGAGACCTGGTGAAGCCTGGGGGGTCCCTGAGACTCACCTGTGTAGGCTCTGGATTCAACGTCGGTAGCTATGCAATGAGCTGGGTCCGCCAGGCTCCAGGAAAGGGGCTGCAGTGGGTCTCAACAATTAGTAGTAGAGGTAGCACATACTACGCAGACTCCGTGAAGGGCTGATTCACCATCTCCAAAGACAACGCCAAGAACACGCTGTATCTGCAGATGAACAACCTGAAGACTGAGGACAAGGCCACATATTACTGTGCGACAGA
IGHV3-39	GACGTGCAGCTGGTGGAATCTGGAGGAGACCTGGTGCAGCCTGGGGGGTCCCTGAGACTCACCTGTGTAGCCTCTGGATTCACCTTCAGTAGCTATGGAATTAGCTGGGTTCGCCAGGCTCCAGGAAAGGGGCTGCAGTGGCTCGCATATGTTTATGATGATGGAAGTAGCACAAGCTACGTAGACTCCATGAAGGGCCAATTCCCCATCTCCAGAGACAACTCCAAGAACACGCTGTATCTGCAGATGAACAACCTGCGGGCCGAGGACAAGGCCACATATTACTGTGCAAGAGA
IGHV3-38	GACGTGCAGTTGGTGGAGTCTGGGGGAGACCTGGTGAAGCCCGGGGGGTCCCTGCGACTCACCTGTGAGGTCTCTGGATTCACCTTCAGTACTATGCAATGAGCTGGGTCCGCCAGGCTCCAGGGAAGGGGCTGCAGTGGGTCGCAGAAATTAGTAGTAGTGGAGGTAGCACATACTACGCAGACTCCGTGAAGGGCCGATTCACCATCTCCAGAGACAACGCCAAGAACACGTTGTATCTGCAGATGAACAGCCTCAAGACCGAGGACACGGCCACATATTACTGTGCGAAAGA
IGHV3-37	GACGTGCAGCTGGTGGAGTCTGGGGGAGACCTGGTGTAGCCTGGAGGGTCCCTGAGACTCACCGGTGTGGCCTCTGGATTCACCTTCAGTAGTTACAGCATGAACTGGGTCCGCCAGGCTCCAAGAAAGGGGCTGCAGTGGGTCGCGTATATTAGTAGTAGTGGAGGTAGCACAAGCTACGCAGACTCCGTGAATGGCTGATTCACCATCTCCAGAGACAACGCCAAGAACATGCCATTTTCGATCATGTGCAGCCTCCATGGTGCAAGCTGCCAAGGTAACCTCAATTCCCTTGCATCTAT
IGHV1-36	CAGGTTTTGCTGGTGCAGTCTGGGGCTGAAGTAAGGACGCCTGGGGCATGAGTGAAGATCTTCTGCAAAGCATCTGGATACAGCTTCACTGATTACTATATGCACTGGTTGCGACAGGCTCCTGCACAAGGGCTTGAGTGGATGGGAAGCATTGACCCTGAAGCTGGTTCTACAAGCTATGCACAGAAGTTCCAGGGCAGACTCACCCTGACAGCAGATACATCCACAAACACAGCCTACATGGAGCTGAGCAGTCTGAGGTCTGCAGACACAGCCATGTATTACTGTGCAAGGA
IGHV3-35	GACGTGCAGCTGGTGGAGTCTGGGGGAAACCTGGTGAAGCCTGGGGGGTCCTTGAGACTCACCTGTGTGGTCTCCGGATTCACCTTCAGTAGCTAGGACATGAGCTGGGTCCGCCAGGCTCCAGGGAAGGGGCTGCAGTGGGTCGCATACATTTATGATGATGGAAGTAGCACAAGCTATGCAGACTCCGTGAAGGGCCGATTCACCAACTCCAGAGACAACGCCAAGAACACGCTGTATCTGCAGATGAACAGCCTGAAGACCGAGGACACGGCCACATATTACTGTGCAAGAGA
IGHV3-34	GACGTGCAGCTGGTGGAGGCTGGAGGAGACCTGGTGCAGTTTGGGGGGGGGGGTCCCTGAGACTCACCTGTGTAGCCTCTGGATTCACCTTCAGTAGCTATGGAATGAGCTGGGTTCGCCAGGCTCCAGGAAAGGGGCTGCACTGGCTCGCATATATTTATGATGATGGAAGTAGCACAAGCTACGCAGACTCCATGAAGGGCCGATTCCCCATCTCCAGAGATAACTCCAAGAACACGCTGTATCTGCAGATGAACAACCTGTGGGCCAAGGACAAGGCCACATATTACTGTGCAAGAGA
IGHV3-33	GACGTGCAGCTGATGGAGTCTGGGGGAGACCTGGTGAAGCCTGGGGGGTCCCTGAGACTCACCTGTGTGGCCTCTGGATTCACCTTCAGTAGCTACTACATGAACTGGGTCCGCCAGGCTCCAGGGAAGGGGCTGCAGTGGGTCGCATATATTAATACTGATGGAAGTAGCACAAGCTACGCAGACTCCGTGAAGGGCCGATTCACCATCTCCAGAGACAACGCCAAGAACACGCTGTATCTGCAGATGAACAGCCTCAAGACCGAGGATACGGCCACATATTACTGTACGAGAGA
IGHV3-32	GACGTGCAGTTGGTGGAGTCTGGGGGAGACCTGGTGAAGCCTGGGGGGTCCCTGAGACTCACCTGTGTGGCCTCTGGATTCACCTTCAGTAGCTATAGCATGAACTGGGTCCGCCAGGCTCCAGGGAAGGGGCTGCAGTGGGTCGCATACATTTATACTGATGGAAGTAGCACAAACTATGCAGACTCCGTGAAGGGACGATTCACCATCTCCAGAGACAACGCCAAGAACACACTGTATCTGCAGATGAACAGCCTGAAAACCGAGGACACGGCCACATATTACTGTGCAAGAGA
IGHV3-31	GATGTGCAGCTGGTGGAGTCTGGAGAAGACCTGGTGCAGCCTGGGGGGTCCCTGAGACTCACCTGTGTAGCCTCTGGATTCACCTTCAGTAGCTATAGCATGAGCTGGGTTCGCCAGGCTCCAGGAAAGGGGTTGCAGTGGCTCGCATATGTTTATGATGATGGAAGAAGCACATACTACGCAGACTCCATGAAGGGCCGATTCCCCATCTCCAGAGACAACTCCAAGAACACGCTGTATCTGCAGATGAACAACCTGCGGGCCGAGGACAAGGCCATATATTACTGTACAAGAGA
IGHV3-30	GACGTGCAGCTGGTGGAGTCTGGGGGAGACCTGGTGAAGCCTGGGGGGTCCCTGAGACTCACCTGTGTAGCCTCTGGATTCACCTTCAGTAGCTATGACATGAACTGGGTCCGCCAGGCTCCAGGGAAGGGGCTGCAGTGGGTCGCAGCAATTAGTTATAATGGAGGTAGCACATACTACGCAGACTCCGTGAAGGGCCGATTCACCATCTCCAGAGACAACGCCAAGAACACGCTGTATCTGCAGATGAACAGCCTCAAGACCGAGGACACGGCCACATATTACTGTGCGAAAGA
IGHV3-29	GACGTGCAGCTGGTGGAGTCTGGGGGAGACCTGGTGAAGCCTGGGGGGTCCCTGAGACTCACCTGTGTGGCCTCTGGATTCACCTTCAGTAGCTATGGAATGAGCTGGGTCCGCCAGGCTCCAGGGAAGGGGCTGCAGTGGGTCGCATATATTAGATACGATGGAAGTAGCACAAACTATGCAGACTCCGTGAAGGGCCGATTCACCATCTCCAGAGACAACGCCAAGAACACGCTGTATCTGCAGATGAACAGCCTCAAGACCAAGGACACGGCCACATATTACTGTGCAAGAGA
IGHV3-28	GACGTGCAGCTGGTGGAGTCTGGGGGAGACCTGGTGAAGCCTGGGGGGTCCCTGAGACTCACCGGTGTAGCCTCTGGATTCACCTTCAGTAGTTCCAGCATGAACTGGGTCCGCCAGGCTCCAGGAAAGGGGCTGCAGTGGGTCGCGTATATTAGTAGTAGTGGAGGTAGCACAAGCTACGCAGACTCCGTGAAGGGCCGATTCCCCATCTCCAGAGACAACGCCAAGAACACGCTGTATCTGCAGATGAACAACCTGAAGACTGAGGACACGGCCACATATTACTGTGCAAGAGA
IGHV1-27	CAGGTTTTGCTGGTGCAGTCTGGGGCTGAAGTGAGGAAGCCTGGGGCATCAGTGAAGATCTTCTGCAAAGCATCTGGATACAGCTTCACTGATTACTATATGCACTGGTTGCGACAGGCTCCTGCACAAGGGTTTGAGTGGATGGGAAGGATTGACCCTGAAGATGGTTCTACAAGCTATGCACAGAAGTTCCAGGGCAGACTCACCCTGACAGCAGACACATCCACAAACACAGCCTACATGGAGCTGAGCAGTCTGAGGTCTGCAGACACAGCCGTGTATTACTGTGCAAGGA
IGHV3-26	GACGTGCAGCTGGTAGAGTCTGGGGGAGACCTGGTGAAGCCTGGGGGGTCCCTGAGACTCACCTGTGTGGCCTCTGGATTCACCTACAGTAGCTACTACATGCACTGGGTTCGCCAGGCTCCAGGGAAGGGGCTGCAGTGGGTCGCATACATTTATACTGATGGAAGTAGCACATACTACGCAGACTCCGTGAAGGGCCGATTCACCATCTCCATTGACAACTCCAAGAACACGCTGTATCTGCAGATGAACAGCCTGAAGACCGAGGACACGGCCACATATTACTGTGCAAGAGA
IGHV3-25	GACGTGCAGCTGGTGGAGTCTGGAGAAGACCTGGTGCAGCCTGGGGGGTCCCTGAGACTCACCTGTGTAGCCTCTGGTTTCACCTCCAGTAGATATGCAATGAGGTGGGTTCACCAGGCTCCAGGAAAGGGGTTGCAGTGGCTCGCATATGTTTATGATGATGGAAGTAGCACATACTACGCAGACTCCATGAAGGGCCGATTCCCCATCTCCAGAGACAACTCCAAGAACACGCTGTATCTGCAGATGAACAACCTGCGGGCCGAGGACAAGGCCACATATTACTTACTGTGCAAGAGA
IGHV3-24	GACGAGCAGCTGGTGGAGTCTGGGGGAGACCTGGTGAAGCCTGGGGGGTCCCTGAGACTCACCTGTGTGGCCTCCGGATTCAACGTCGGTAGCTATGGAATGAGCTGGTTCCGCCAGGCTCCAGGAAAGGGGCTGCAGTGGGTCGCAGCAATTAGTGGTAGTGGAGGTAGCACAGGTTACGCAGACTCCGTGAAGGGCCGATTCACCATCTCCATTGACAACGCCAAGAACACGCTGTATCTGCAGATGGACAGCCTGAAGACTGAGGACACGGCCACATATTACTGTGCGAGAGG
IGHV3-23	GACGTGCAGTTGGTGGAGTCTGGGGGAGACCTGGTGAAGCCTGGGGGGTCCCTGAGACTCACCTGTGTGGCCTCTGGATTCACCTTCAGTAGCTATGGAATGAGCTGGGTCCGCCAGGCTCCAGGAAAGGGGCTGCAGTGGGTCGCATACATTTATGATGATGGAAGTGGCACATACTACGCAGACTCCGTGAAGGGCCGATTCACCATCTCCAGAGACAACTCCAAGAACACACTATATCTGCAGATGAATAGCCTGAAGACCGAGGACACGGCCACATATTACTGTGCAAGAGA
IGHV3-22	GACGTGCAGCTGGTGGAATCTGTAGGAGACCTGATGCCGCCTGGGGGGTCCCTGAGACTCACCTGTGTAGCCTCTGGATTCACCTTCAGTAGCTATGGAATGAGCTGGGTTCGCCAGGCTCCAGGAAAGGGGCTGCAGTGGCTCGCATATATTTATGATGAGGGAAGTAGCACATACTACGCAGACTCCGTGAAGGGCCGATTCACCATCTCCAGAGACAACGCCAAGAACACGCTGTATCTGCAGATGAACAACCTGTGGGCCAAGGACAAGGCCACATACTACTGTGCAAGAGG
IGHV3-21	GACGTGCAGTTGGTGGAGTCTGGGGGAGACCTGGTGAAGCCTGGGGGGTCCCTGAGACTCACCTGTGTGGCCTCTGGATTCACCTTCAGTAGCTATAGCATGAACTGGGTCCGCCAGGCTCCAGGGAAGGGGCTGCAGTGGGTCGCATATATTAGATATGATGGAAGTAGCACAGGCTACGCAGACTCCGTGAAGGGCCGATTCACCATCTCCAGAGACAACGCCAAGAACACGCTGTATCTGCAGATGAACAGCCTCAAGACCGAGGACACGGCCACATATTACTGTGCAAAAGA
IGHV3-20	GACGTGCAGCTGGTGGAGTCTGGGGGAGACCTGGTGAAGCCTGGGGGTCCCTGAGACTCACCTGTGTAGCCTCTGGATTCACCTTCAGTAGCTATGAAATGAGCTGGGTCCGCCAGGCTCCAGGGAAGGGGCTGCAGTGGGTCGCATACATTTATGATGATGGAAGTGGCACATACTACGTAGACTCCGTGAAGGGCCGATTCACCATCTCCAGAGACAACTCCAAGAACACACTATATCTGCAGATGAATAGCCTGAAGACCGAGGACACGGCCACATATTACTGTGCAAGAGA
IGHV3-19	GATGTGCAGCTGGTGGAATCTGGGGGAGACCTGGTGAAGTCTGGGGGGTCCCTGAGACTCACCTGTGTGGCCTCTGGATTCACCTTCAGTAGCTATAGCATGAACTGGGTCCGCCAGGCTCCAGGGAAGGGGCTGCAGTGGGTCGCATATATTAGTAGTAGTGGAGGTAGCATATACTACGCAGACTCCGTGAAGGGCCGATTCACCATCTCCAGAGACAATGCCAAGAACACGCTGTATCTGCAGATGAACAGCCTGAAGACCGAGGACACGGCCACATATTACTGTGCGAGTGA
IGHV3-18	GACGTACAGCTGGTGGAGTCTGGAGGAGACCTGGTGCAGCCCGGGGGGTCCCTGAGACTCACCTGTGTGGCCTCTGGATTCACCTTCAGTAGATATGGAATGAGCTAGGTTCGCCAGGCTCCAGGAAAGAGGCTGCAGTGGCTCGCATATATTTATGATGATGGAAGTAGCACATACTACGCAGACTCCGTGAAGGGCCGATTCACCATCTCCAGAGACAACTCCAAGAACACGGTGTATCTGCAGATGAACAACCTGTGGGCCGAGGACAAGGCCACATATTACTGTGCAAGAGA
IGHV3-17	GACGAGCAGCTGGTGGAGTCTGGGGGAGACCTGGTGAAGCCTGGGGGGTCCCTGAGACTCACCTGTGTGGCCTCCGGATTCAACGTCCGTAGCTATGCAATGAGCTGGGTCCGCCAGGCTCCAGGAAAGGGGCTGCAGTGGGTCTCAGCAATTAGTAGTGGAGGTAGCACAGGCTACACAGACTCCGTGAAGGGCCGATTCACCATCTCCAGAGACAACGCCAAGAACACTCTGTATCTGCAGATGAACAGCCTGAAGACTGAGGACACGGCCACATATTACTGTGCGAGAGA
IGHV3-16	GATGTGCAGCTGGTGGAATCTGGGGGAGACCTGGTGAAGCCTGGGGGGTCCCTGAGACTCGCCTGTGTGGCCTCTGGATTCACCTTCAGTAGCTACTACATGCACTGGGTCCGCCAGGCTCCAGGGAAGGGGCTGCAGTGGGTCGCACAAATTAGTAGTAGTGGAGGTAGCACATACTACGCAGACTCCGTGAAGGGCCGATTCACCATCTCCAGAGACAACGCCAAGAACACGCTGTATCTGCAGATGAACAGCCTGAAGACCGAGGACACGGCCACATATTACTGTGCGAGTGA
IGHV3-15	GACGTGCAATTGGTGGAGTCTGGGGGAGACCTGGTGAAGCCCGGGGGGTCCCTGAGACTCACCTGTGTGGCCTCTGGATTCACCTTCAGTAGCTATGCAATGAGCTGGGTCCGCCAGGCTCCAGGGAAGGGGCTGCAGTGGGTCGCAGATATTAGTAGTAGTGGAGGTAGCACATACTACGCAGACTCCGTGAAGGGCCGATTCACCATCTCCAGAGACAATGCCAAGAACACGCTGTATCTGCAGATGAACAGCCTCAAGACCGAGGACACGGCCACATATTACTGTGCGAAAGA
IGHV3-14	GACGTGCAGCTGGTGGAGTCTGGGGGAGACCTGGTGAAGCCTGGGGGGTCCCTGAGACTCACCGGTGTAGCCTCTGGATTCACCTTCAGTAGTTCCAGCATGAACTGGGTCCACCAGGCTCCAGGAAAGGGGCTGCAGTGGGTCGCGTATATTAGTAGTAGTGGAGGTAGCACAAGCTACGCAGACTCCGTGAAGGGCCGATTCACCATCTCCAGAGACAACGCCAAGAACACGCTGTATCTGCAGATGAACAACCTGAAGTCTGAGGACACGGCCACATATTACTGTGCAAGAGA
IGHV3-13	GACGTGCAGCTGGTGGAGTCTGGGGGAGACCTGGTGAAGCCTGGGGGGTCCCTGAGACTCACATGTGTGGCCTCTGGATTCACCTTCAGTATCTATTGGATGCACTGGGTTCGCCAGGCTCCAGGGAAGGGGCTGCAGTGGGTCGCAAATATTTATACTGATGGAAGTAGCACAAACTATGCAGACTCCGTGAAGGGCCGATTAACCATCTCCAGAGACAACTCCAAGAACACGCTGTATCTGCAGATGAACAACCTGAGGACCGAGGACACGGCCACATATTACTGTGCAAGAGA
IGHV1-12	CAGGTTTTGCTGGTGCAGTCTGGGGCTGAAGTGAGGACGCCTGGGGCATCAGTGAAGATCTTCTGCAAAGCATCTGGATACGGCTTCACTGATTACTATATGCACTGGGTGCGACAGTCTCCTGCACAAGGGCTTGAGTGGATGGGAAGCATTGACCCTGAAGATGGTGCTACAAGCTACGCACAGAAGTTCCAGGGCAGACTCACTCTGACGGCAGACACATCCACAAACACAGCCTACATGGAGCTAAGCAGTCTGAGGTCTGCAGACACGGCCATGTATTACTGTGCAAGGA
IGHV3-11	GACGTGCAGCTGGTGGAGTCTGGGGGAGACCTGGTGAAGCCTGGGGGGTCCCTGAGACTCACCAGTGTAGCCTCTGGATTCACCTTCAGTAGTTCCAGCATGAACTGGGTCCGTCAGGCTCCAGGAAATGGGCTGCAGTGGGTCGCGTATATTAGTAGTAGTGGAGGTAGCACAAGCTACACAGACTCCGTGAAGGGCCAATTCACCATCTCCAGAGACAACGCCAAGAACACGCTGTATCTGCAGATTAACAACCGGAAGTCAGAGGACATGGCCACATATTCCTGTGCAAGAAA
IGHV3-10	GACGTGCAGCTGGTGGAGTCTGGGGGAGACCTGGTGCAGCCTGGGGGGTCCCTGAGACTCACCTGTGTGGCCTCTGGATTCACCTTCAGTAGCTATGAAATGAGCTGGGTCCGCCAGGCTCCAGGGAAGGGGCTGCAGTGGGTCGCATATATTAGTAGTGGAGGTAGCACATACTACGCAGACTCCGTGAAGGGCCGATTCACCATCTCCAGAGACAATGCCAAGAACACGCTGTATCTGCAGATGAACAGCCTCAAGACCGAGGACACGGCCACATATTACTGTGCGAGAGA
IGHV3-9	GACGTGCAGCTGGTGGAGTCTGGAGAAGACCTGGTGCAGCCTGGGGGGTCCTTGAGACTCACCTGTGTATCCTCTGGATTCACCTTCAGTAGATATGCAATGAGCTGGGTTCGCCAGGCTCCAGGAAAGGGGCTGTAGTGGCTCGCATATGTTTATGATGATGGAAGAAGCACATACTACGCAGACTCCATGAAGGGCCGATTCCCCATCTCCAGAGACAACTCCAAGAACACGCTGTATCTGCAGATGAACAACCTGAAGTCTGAGGACACGGCCACATATTACTATGCAAGAGA
IGHV3-8	GACGTGCAGCTGGTGGAGTCTGGGGGAGACCTGGTGAAGCCTGGGGGGTCCCTGAGACTCACCTGTGTTGCCTCTGGATTCACCTTCAGTAACTATTGGATGAGCTGGGTCCGTCAGGCTCCAGGGAAGGGGCTGCAGTGGGTCGCATATATTTATGATGATGGAAGTAGCACATACTACGCAGACTCCGTGAAGGGCCGATTCACCATCTCCAGAGACAACGCCAAGAACACGCTGTATCTGCAGATGAACAGCCTGAAGACTGAAGACACGGCCACATATTACTGTGCAAGTGA
IGHV1-7	CAGGTTTTGCTGGTGCAGTCTGGGGCTGAAGTGAGGAAGCCTGGGGCATCAGTGAAGACCTTCTGCAAAGCATCTGGATACAGCTTCACTGATTACTATATGCACGGGTGCAACAGGCTCCTGCACAAGGGCTTGAGTGGATGGGAAGCATTGACCCTGAAGATGGTGCTACAAGTTATGCACAGAAGTTCCAGGGCAGACTCACTCTGACGGCAGACACATCCACAAACACAGCCTACATGGAGCTAAGCAGTCTGAGGTCTGCAGACACGGCCATGTATTACTGTGCAAGGA
IGHV1-6	CAGGTTTTGCTGGTGCAGTCTGGGGCTGAAGTGAGGAAGCCTGAGGCATCAGTGAAGATCTTCTGCAAAGCATCTGGATACAGCTTCACTGATTACTATATGTACTGGGTGCGACAGGCTCCTGCACAAGGGTTTGAGTGGATGGGAAGCATTGACCCTGAAGATGGTTCTACAAGCTATGCACAGAAGTTCCAGGGCAGACTCACCCTGACAGCAGACACATCCACAAACACAGCCTACATGGAGCTGAGCAGTCTGAGGTCTACAGACATGGCCGTGTATTATTGTGCAAGGA
IGHV3-5	GACGTGCAGCTGGTGGAGTCTGGGGGAAACCTGGTGAAGCCTGGGGGGTCCCTGAGACTCACCTGTGTGGCCTCTGGATTCACCTTCAGTAGCTACGACATGAGCTGGGTCCGCCAGGCTCCAGGGAAGGGGCTGCAGTGGGTCGCATACATTTATGATGATGGAAGTAGCACAAGCTACGCAGACTCCGTGAAGGGCCGATTCACCATCTCCAGAGACAACGCCAAGAACACGCTGTATCTGCAGATGAACAGCCTGAAGACCGAGGACACGGCCACATATTACTGTGCAAGAGA
IGHV3-4	GACGTGCAGGTGGTGGAGTCTGGAGGAGACCTGGTGCAGCCTGGGGCGTCCCTGAGACTCACCTGTGTGGCCTCTGGATTCAACGTCCGTAGCTATGGAATGAGCTGGGTCCGCCAGGCTCCAGGAAAGGGACTGCAGTGGCTCGCATATATTTATGATGATGGAAGTAGCACAAGCTACGCAGACTCCATGAAGGGCCAATTCCCCATCTCCAGAGATAACTCCAAGAACACGGTGTATCTGCATATGAACAACCTGTGGGCCGAGGACAAGGCCACATATTACTGTGCAAGAGA
IGHV3-3	GACGTGCAGCTGGTGGAGTCTGGGGGAGACCTGGTGAAGCCTGGGGGGTCCGTGAGACTCACCTGTGTGTTGCCTCTGGATTCACCTTCAGTAGCTATTGGATTAATCAGTATCTATTGGATGAGCTGGGTCCGCCAGGCTCCAGGAAAGGGGCTGCAGTGGGTCGCAGGAATTAGTGGTAGTGGAGGTAGCACAGGCTACGCAGACTCCGTGAAGGGCCGATTCACTATCTCCATTGACAACGCCAAGAACACGCTGTATCTGCAGATGGACAGCCTGAAGACTGAGGACACGGCCACATATTACTGTGCAAGAGG
IGHV3-2	GACGTGCAGCTGGTGGAGTCTGGGGGAGACCTGGTGAAGCCTGGGGGGTCCCTGAGACTCACCTGTGTAGCCTCTGGATTCACCTTCAGGAGCTATTGGATGAACTGGGTCCGCCAGGCTCCTGGGAAGGGGCTGCAGTGGGTCTCAGCAATTAGTGGTAGTGGAGGTAGCACAGGCTACGCAGACTCCGTGAAGGGCCGATTCACCATCTCCAGAGACAACGCCAAGAACACGCTGTATCTGCAGATGAACAGCCTCAAGACCGAGGACACGGCCACATATTACTGTGCGAAAGA
IGHV4-1	CAACTTACACTTCGGGAGTCCGGCCCAGGACTGGTGAAGCCTTCACAATCCCTCTCTCTCACCTGCGTTGTCTCCGGAGGCTCTGTTACCAGCAGTTACTACTGGAACTGGATCCGCCAGCGCCCTGGGAGAGGGTTGGAGTGGCTGGGGTACTGGTCAGGTAGCAGCAGCTACAACCCGGCTTTCCAGGGCCGCATCTCCATCACTGCTGACACAGCCCAGAACCAGTTCTCCCTGCAGCTGAGCTCCATGACCACCGAGGACACGGCCGTGTATTACTGTGCAAGAAGCA
